# The meadow jumping mouse genome and transcriptome suggest mechanisms of hibernation

**DOI:** 10.1101/2020.11.02.365791

**Authors:** Qian Cong, Ethan A. Brem, Jing Zhang, Jessica Alföldi, Jeremy Johnson, Elinor K. Karlsson, Kerstin Lindblad-Toh, Jason L. Malaney, William J. Israelsen

## Abstract

Hibernating mammals exhibit medically relevant phenotypes, but the genetic basis of hibernation remains poorly understood. Using the meadow jumping mouse (*Zapus hudsonius*), we investigated the genetic underpinnings of hibernation by uniting experimental and comparative genomic approaches. We assembled a *Z. hudsonius* genome and identified widespread expression changes during hibernation in genes important for circadian rhythm, membrane fluidity, and cell cycle arrest. Tissue-specific gene expression changes during torpor encompassed Wnt signaling in the brain and structural and transport functions in the kidney brush border. Using genomes from the closely related *Zapus oregonus* (previously classified as *Z. princeps*) and leveraging a panel of hibernating and non-hibernating rodents, we found selective pressure on genes involved in feeding behavior, metabolism, and cell biological processes potentially important for function at low body temperature. Leptin stands out with elevated conservation in hibernating rodents, implying a role for this metabolic hormone in triggering fattening and hibernation. These findings illustrate that mammalian hibernation requires adaptation at all levels of organismal form and function and lay the groundwork for future study of hibernation phenotypes.
