## Supplemental Table 1 for "The meadow jumping mouse genome and transcriptome suggest mechanisms of hibernation"

### Sheet: Table S2
Zapus hudsonius superscaffolds (ranked from longer to shorter ones)	Mus musculus chromosome	Fraction of aligned regions
Superscaffold_1	chr4	0.284
	chr2	0.216
	chr19	0.141
	chr16	0.087
	chr7	0.083
Superscaffold_2	chr11	0.432
	chr17	0.161
	chr4	0.141
	chr5	0.139
Superscaffold_3	chr5	0.398
	chr18	0.38
Superscaffold_4	chr3	0.421
	chrX	0.345
Superscaffold_5	chr7	0.665
	chr17	0.335
Superscaffold_6	chr6	0.448
	chr13	0.152
	chr12	0.143
	chr14	0.081
Superscaffold_7	chr9	0.363
	chr16	0.218
	chr10	0.197
Superscaffold_8	chr18	0.481
	chr1	0.36
Superscaffold_9	chr4	0.903
Superscaffold_10	chr12	0.687
	chr4	0.157
Superscaffold_11	chr11	0.498
	chr2	0.39
Superscaffold_12	chr1	0.478
	chr13	0.206
	chr2	0.196
Superscaffold_13	chr15	0.497
	chr10	0.309
Superscaffold_14	chr15	0.465
	chr5	0.232
	chr10	0.217
Superscaffold_15	chr14	0.418
	chr6	0.392
Superscaffold_16	chr8	0.498
	chr6	0.217
	chr10	0.103
Superscaffold_17	chr1	0.393
	chr14	0.316
	chr8	0.291
Superscaffold_18	chr1	0.474
	chrX	0.223
	chr13	0.202
Superscaffold_19	chrX	0.399
	chr3	0.232
	chr4	0.085
	chr17	0.085
Superscaffold_20	chrX	0.438
	chr3	0.195
	chr8	0.123
Superscaffold_21	chr2	0.535
	chr3	0.164
	chr9	0.142
Superscaffold_22	chr9	0.852
Superscaffold_23	chr7	0.855
Superscaffold_24	chr6	0.601
	chr18	0.273
Superscaffold_25	chr18	0.384
	chr3	0.34
	chr4	0.176
Superscaffold_26	chr11	0.366
	chr15	0.203
	chr3	0.197
Superscaffold_27	chr15	0.56
	chr11	0.215
Superscaffold_28	chr9	0.742
	chr8	0.219
Superscaffold_29	chr2	0.661
	chr11	0.276
Superscaffold_30	chr14	0.644
	chr2	0.356
Superscaffold_31	chr5	0.806
Superscaffold_32	chr19	1
Superscaffold_33	chr19	0.837
Superscaffold_34	chr19	0.847
Superscaffold_35	chr7	0.638
	chr2	0.215
