## Supplemental Table 10 for "The meadow jumping mouse genome and transcriptome suggest mechanisms of hibernation"

Gene	BAT	Brain	Heart	Kidney	Liver	Muscle	WAT
Arntl	1.49430951	0.68476757	2.12894601	1.66717836	1.50698421	2.52567905	2.14366299
Per3	-2.3786456	-0.7626453	-1.753777	-2.052005	-1.9559189	-1.9090763	-2.0269994
H1-2	1.13966728	0.64979408	0.41123541	0.85329905	1.21104805	0.75645592	0.85749346
Ptk2	0.38443899	0.25514724	0.41680077	0.27235817	0.53273799	0.16458253	0.54664503
Por	-1.0674111	-0.1654509	-0.7827205	-0.6598241	-1.6519403	-0.6512435	-1.0503873
Fads3	1.69692812	0.17132596	0.74684424	1.15466037	1.91664495	1.57573353	1.26063304
Cdkn1a	1.70914165	0.34177015	1.91684372	1.52386212	2.21990796	1.94284908	2.02514776
Zc3h12a	-1.1206824	NA	-0.3717279	-0.9868253	-0.3075622	-0.6374114	-0.8731968
Dbp	-2.8499234	-1.7526961	-2.6876627	-2.9228812	-2.4901203	-2.8058122	-3.7973046
Cish	-2.7507977	-0.4036447	-1.5308956	-2.358046	-3.1639967	-1.6478729	-2.5174687
Alkbh2	-0.6505674	-0.474923	-0.4710371	-0.3388766	-0.3500447	-0.4352953	-0.8302343
mt-Co2	3.9089552	1.4408345	3.52935585	2.30866304	1.34283566	1.79513557	1.12312337
Slc4a2	0.46500998	0.26981835	0.58662356	0.41235375	0.45379343	0.59175809	0.75062993
Ube3c	0.42003895	0.28332165	0.47963024	0.43593091	0.2960072	0.40093856	0.58789435
Rmc1	0.96379308	0.23552747	0.41273783	0.12675192	0.46726899	0.78088448	0.53604387
Ppa2	-0.6360635	-0.1027344	-0.497263	-0.3595087	-0.272969	-1.0436948	-0.3469633
Dennd6b	-1.177489	-0.2997905	-0.7273522	-0.3924907	-0.2938213	-0.7178157	-0.8961673
Tspan4	-1.2242497	-0.3924472	-1.3416554	-0.719568	-1.0462512	-0.6528443	-0.7764714
Gtf2ird1	1.03479136	0.06429907	0.85205138	0.41464204	0.49909339	1.01385761	0.32163484
Sgk1	0.26911084	0.45504267	1.29892248	1.31622845	1.03703896	1.09930338	0.39802992
Tjp2	0.89691405	0.35116373	0.64692141	0.56817193	0.93855943	0.55474943	0.64251104
