## Supplemental Table 11 for "The meadow jumping mouse genome and transcriptome suggest mechanisms of hibernation"

### Sheet: Tables 3,4,5 - Top GO Terms
Table S10. Top Three Enriched Cellular Component GO Terms
Tissue	Cold/Fattened		Torpor
	GO:0022626	cytosolic ribosome	GO:0022626	cytosolic ribosome
BAT	GO:0022627	cytosolic small ribosomal subunit	GO:0022627	cytosolic small ribosomal subunit
	GO:0009986	cell surface	GO:0062023	collagen-containing extracellular matrix
Brain	(no enrichment)		(no enrichment)
			GO:1902911	protein kinase complex
Heart	(no enrichment)		GO:1902554	serine/threonine protein kinase complex
			GO:0000307	cyclin-dependent protein kinase holoenzyme complex
	GO:0034364	high-density lipoprotein particle	GO:0005903	brush border
Kidney	GO:0034361	very-low-density lipoprotein particle	GO:0034358	plasma lipoprotein particle
	GO:0034385	triglyceride-rich plasma lipoprotein particle	GO:1990777	lipoprotein particle
			GO:1905368	peptidase complex
Liver	(no enrichment)		GO:1905369	endopeptidase complex
			GO:0000502	proteasome complex
Muscle	(no enrichment)		(no enrichment)
	GO:0016607	nuclear speck	GO:0062023	collagen-containing extracellular matrix
WAT	GO:0000790	nuclear chromatin	GO:0031012	extracellular matrix
	GO:0000785	chromatin	GO:0098800	inner mitochondrial membrane protein complex
