## Supplemental Table 12 for "The meadow jumping mouse genome and transcriptome suggest mechanisms of hibernation"

### Sheet: Tables 3,4,5 - Top GO Terms
Table S9. Top Three Enriched Molecular Function GO Terms
Tissue	Cold/Fattened		Torpor
	GO:0003735	structural constituent of ribosome	GO:0003735	structural constituent of ribosome
BAT	GO:0005198	structural molecule activity	GO:0050662	coenzyme binding
	GO:0050662	coenzyme binding	GO:0005198	structural molecule activity
			GO:0004930	G protein-coupled receptor activity
Brain	(no enrichment)		(none)	(none)
			(none)	(none)
Heart	(no enrichment)		(no enrichment)
	GO:0016627	oxidoreductase activity, acting on the CH-CH group of donors	GO:0004497	monooxygenase activity
Kidney	GO:0004032	alditol:NADP+ 1-oxidoreductase activity	GO:0016705	oxidoreductase activity, acting on paired donors, with incorporation or reduction of molecular oxygen
	GO:0008106	alcohol dehydrogenase (NADP+) activity	GO:0016709	oxidoreductase activity, acting on paired donors, with incorporation or reduction of molecular oxygen, NAD(P)H as one donor, and incorporation of one atom of oxygen
	GO:0008201	heparin binding
Liver	GO:0005539	glycosaminoglycan binding	(no enrichment)
	GO:0016616	oxidoreductase activity, acting on the CH-OH group of donors, NAD or NADP as acceptor
	GO:0015645	fatty acid ligase activity	GO:0000977	RNA polymerase II regulatory region sequence-specific DNA binding
Muscle	GO:0016405	CoA-ligase activity	GO:0001012	RNA polymerase II regulatory region DNA binding
	GO:0016408	C-acyltransferase activity	GO:0000981	DNA-binding transcription factor activity, RNA polymerase II-specific
	GO:0000976	transcription regulatory region sequence-specific DNA binding	GO:0016491	oxidoreductase activity
WAT	GO:0003682	chromatin binding	GO:0005201	extracellular matrix structural constituent
	GO:0001012	RNA polymerase II regulatory region DNA binding	GO:0004497	monooxygenase activity
