## Supplemental Table 14 for "The meadow jumping mouse genome and transcriptome suggest mechanisms of hibernation"

### Sheet: MolEcol_2013
Museum#	Sample#	Species	Subspecies	Lineage	SpeciesTree	Cytb	APOB	BCRA1	GBA	MYH2	State_Prov	County	Lat	Long
MSB:Mamm:155045	NK.156160	Zapus princeps	utahensis	Uinta	1	KF441138	KF440767	KF440859	KF440951	KF441463	Wyoming	Uinta	41.0365	-110.404
MSB:Mamm:155071	NK.156184	Zapus princeps	utahensis	Uinta		KF441141					Wyoming	Uinta	41.0365	-110.404
MSB:Mamm:155077	NK.156186	Zapus princeps	utahensis	Uinta	2	KF441143	KF440768	KF440860	KF440952	KF441464	Wyoming	Uinta	41.0365	-110.404
MSB:Mamm:77223	NK.55565	Zapus princeps	utahensis	Uinta		KF441222					Utah	Wasatch	40.1861	-111.14
MSB:Mamm:77224	NK.55589	Zapus princeps	utahensis	Uinta		KF441223					Utah	Wasatch	40.1861	-111.14
MSB:Mamm:77225	NK.55605	Zapus princeps	utahensis	Uinta	3	KF441224	KF440765	KF440857	KF440949	KF441461	Utah	Wasatch	40.1861	-111.14
MSB:Mamm:77226	NK.55606	Zapus princeps	utahensis	Uinta	4	KF441225	KF440766	KF440858	KF440950	KF441462	Utah	Wasatch	40.1861	-111.14
