## Supplemental Table 15 for "The meadow jumping mouse genome and transcriptome suggest mechanisms of hibernation"

### Sheet: Table S16
Uniprot ID	Fixation index	Number of divergent positions	P-value
P27005	0.91803	4	0.00393344
Q3U7U4	0.82074	6	0.000138323
Q8VD63	0.92086	21	2.86898e-17
A0A075B624	0.90559	6	0.000124696
A2AA28	0.89554	5	0.0148476
Q9EQW4	0.80353	15	3.46673e-06
F8WIA3	0.88563	4	0.00122873
G3UY47	0.80495	6	9.52398e-05
Q80ZA0	0.89598	25	2.11602e-23
P68037	0.85708	23	1.16276e-24
Q5NC41	0.82064	5	0.0123539
A0A140LIV7	0.8387	3	0.0185875
Q9EPT1	0.80495	6	9.52398e-05
A2BHR0	0.91028	3	0.0138893
Q9EQG3	0.83557	4	0.0230931
L7N257	0.88268	5	0.000184775
B2RV46	0.81524	11	2.55764e-05
A3KGA4	0.85944	4	0.00596596
Q9D9R3	0.81533	7	0.00256467
Q9D0I8	0.80965	6	0.000465744
Q9D1R1	0.88321	5	0.0170049
Q8CCS6	0.80603	9	0.000193538
K7N731	0.80495	6	9.52398e-05
D3YUR1	0.88157	4	0.0364153
Q8CII9	0.91742	9	3.97103e-08
B9EK86	0.80495	6	9.52398e-05
Q9D8Y1	0.81942	5	0.013151
B4XVP9	0.91538	4	0.000795095
A0A075B5S1	0.89048	4	0.00575741
A0A0B4J1F6	0.8297	6	0.000214923
Q1LZI5	0.86617	8	2.09595e-05
Q8CDN1	0.81081	20	1.52987e-10
Q3V063	0.91747	14	1.05115e-08
Q5SVP0	0.85436	14	2.44147e-06
A0A075B5Y2	0.89048	4	0.00639801
P01723	0.89897	8	1.03778e-06
Q9CQF9	0.80762	13	5.06508e-05
Q9D112	0.84022	6	0.00073106
Q9D5Q8	0.88076	5	0.0015696
P12367	0.82934	15	3.26496e-07
Q5SVP4	0.86941	6	0.000380522
Q5GAM7	0.91111	9	2.10936e-06
Q6T3U4	0.88379	46	1.13706e-24
A0A075B5Q3	0.83337	7	1.8981e-06
Q80W65	0.85339	13	1.51847e-08
Q14AF1	0.9539	22	5.96041e-20
Q9ER62	0.85232	6	0.000100636
O88174	0.84537	6	0.0114375
D3YWP5	0.83734	3	0.0471528
O55074	0.85266	3	0.0219169
J3KMS1	0.83568	8	3.26943e-05
Q8VCL2	0.82813	5	0.0401489
Q9DAG6	0.93748	7	0.000108802
Q9EPS9	0.80495	6	9.52398e-05
A9C496	0.84016	6	0.00159803
Q9D4D2	0.81614	11	0.000137264
Q812F3	0.80451	19	1.33546e-08
B4XVQ1	0.90015	4	0.00231694
Q5I0V9	0.91271	3	0.0128347
A2BIM8	0.85785	6	0.00073106
Q9EPB8	0.81527	13	7.32534e-07
P48794	0.81043	17	9.10438e-08
A0A0A6YWI4	0.81899	4	0.00393344
Q02496	0.91586	13	4.71045e-09
Q9CUC4	0.92446	15	2.41756e-09
P13745	0.81156	9	3.87575e-05
Q30KM9	0.93319	3	0.013356
B1B0R5	0.87997	3	0.0108678
O35291	0.85359	7	2.70184e-05
Q8R284	0.84749	13	4.74094e-07
A2AFS9	0.91941	5	0.00250555
Q149I8	0.82359	6	0.00485392
Q8VCI7	0.95166	25	3.49271e-22
Q9D0F4	0.88376	7	0.00138698
L7N207	0.83397	8	2.52847e-06
Q569E4	0.8797	14	2.33027e-09
A0A0G2JFJ9	0.83397	3	0.0328502
G3UXC8	0.8765	7	2.41966e-05
E9Q0C6	0.83118	5	0.0166847
G3X9J2	0.86384	7	0.000118345
Q8C4J0	0.82328	10	7.41522e-06
Q8BM26	0.90052	5	0.000140992
P11609	0.8025	10	4.91136e-05
O88516	0.84448	28	1.56587e-15
B1AWM0	0.89621	4	0.0273205
Q3UYI5	0.84802	6	0.00146015
Q60682	0.86448	6	0.000784752
O35459	0.90625	10	8.19482e-05
Q497N7	0.83569	6	0.00264362
Q7M725	0.80093	10	9.89816e-05
E0CYR6	0.82931	8	0.000284517
A0A140T8P5	0.89181	5	0.00169337
Q7TS58	0.80913	5	0.0030518
Q6RFH4	0.95222	4	0.00305263
P41160	0.88004	9	3.92044e-06
E9PW68	0.86667	4	0.00145709
Q5HZG9	0.91299	6	0.0106483
Q8VI23	0.85116	7	0.00017007
Q9EPS4	0.84728	13	2.27785e-07
Q8BHB3	0.87309	19	4.59366e-11
Q8CHX6	0.82806	5	0.0412723
Q811H0	0.84146	13	1.44392e-05
A2AFE9	0.84242	11	7.10104e-06
O08760	0.85896	14	2.66641e-07
Q3UW55	0.90928	6	0.000100636
Q8R100	0.88847	18	7.98314e-16
Q9CZH7	0.81911	7	0.000328055
J3QK59	0.82962	8	0.000825362
Q5GAM9	0.85687	7	0.000502474
O35227	0.81584	9	0.00117308
Q8CIF4	0.83266	16	6.2879e-09
Q3UTW2	0.89068	5	0.000339472
Q9Z0L1	0.92112	35	2.06552e-27
Q8BUE7	0.82594	24	1.48608e-13
Q80W69	0.9294	13	8.98487e-10
Q9EQ51	0.82312	8	0.00191032
Q66JV4	0.81287	24	1.92157e-08
J3QMA2	0.88563	4	0.00122873
Q8C817	0.8152	8	0.00109298
A0A0J9YSF5	0.84494	6	0.00756882
P50236	0.81668	12	1.25939e-06
S4R1C2	0.88708	7	0.00053485
S4R2L2	0.94194	4	0.00220754
Q3UTA8	0.82962	8	0.000825362
F6R7E8	0.8518	5	0.034813
Q9DAL0	0.80166	3	0.0123253
Q9EQU3	0.84085	15	2.42696e-05
Q8K1I3	0.94834	15	1.62081e-13
P16563	0.84524	5	0.0333028
P11588	0.85785	6	0.00073106
F8VQ63	0.85345	14	8.9865e-08
E9PY60	0.84749	13	4.74094e-07
Q8R289	0.84749	13	4.74094e-07
Q99N69	0.81373	9	0.00212294
Q9D8D6	0.88268	5	0.000184775
A2BEE3	0.90914	5	0.0173291
E9QAS1	0.84899	17	4.99248e-10
Q8CDJ8	0.86165	19	7.35547e-14
Q9D2S4	0.8552	5	0.00949282
Q9DAS2	0.89	8	3.72116e-07
Q9QZ26	0.8059	5	8.39042e-05
Q8R0E5	0.84382	7	0.000306197
A2A995	0.84046	11	1.04567e-06
E9Q4V7	0.82399	3	0.0278748
Q9CQE3	0.87958	9	7.98935e-08
Q7M721	0.88953	22	1.11318e-15
Q66X19	0.81733	22	5.39693e-07
Q08EN7	0.85653	3	0.0328502
Q8BWM3	0.89735	7	6.0987e-06
Q62293	0.86202	14	1.53736e-06
A0A140T8Q5	0.86617	8	2.09595e-05
Q60654	0.86689	8	7.12192e-07
O35437	0.88548	9	1.2039e-06
P39689	0.81096	4	0.0197426
F6Z198	0.91895	4	0.00243002
O35400	0.8357	12	9.29843e-07
P35175	0.88268	5	0.000184775
Q5ND19	0.8667	6	0.00366925
Q9D7M5	0.88292	10	3.13746e-10
Q6P8I4	0.90542	10	7.16201e-07
L7MUC7	0.86704	6	0.000609206
Q8R2S8	0.82632	21	2.13083e-10
W4VSP5	0.80495	6	9.52398e-05
Q9D495	0.82632	8	0.00219691
B2RWG3	0.93936	20	1.21235e-18
E9Q9A9	0.80517	9	0.000425213
Q2V6D6	0.83899	16	1.13533e-06
Q810P8	0.92274	10	1.66745e-06
Q8CGK6	0.88753	18	4.35875e-15
F6SL55	0.83096	11	6.63171e-06
Q3V1I0	0.89006	10	1.24148e-07
Q4U221	0.84067	7	0.000985313
P01821	0.83337	7	1.8981e-06
E9Q7X6	0.86819	26	1.287e-18
Q66X05	0.8421	16	1.97563e-06
Q8VF43	0.85946	12	4.37876e-06
Q9D498	0.94043	4	0.000694398
A0A0A6YWY9	0.83337	7	1.8981e-06
Q9D9Z7	0.94594	5	0.00210763
B2RXM6	0.82342	16	9.76064e-11
P49650	0.86141	16	1.69961e-08
Q0VAY3	0.84057	13	2.9468e-08
A2BI41	0.87997	3	0.0108678
P11589	0.85785	6	0.00073106
E0CX29	0.80706	3	0.0382553
A0A140LIJ0	0.81326	8	0.000786388
Q9EQ45	0.82313	8	0.00207022
A2AGB2	0.80524	5	0.0358429
Q3UIU9	0.80644	13	3.58481e-06
Q9D5U8	0.82873	7	0.00311401
Q9CWT2	0.94144	4	0.00886948
B2RWD2	0.81878	11	0.000191019
Q6XQH0	0.90646	44	9.48573e-38
Q6SJQ0	0.80396	4	0.0192901
A0A0A6YXX9	0.91449	23	1.81774e-12
Q3UZ24	0.91529	12	1.51434e-06
P10648	0.81156	9	3.87575e-05
A0A087WQL5	0.83973	3	0.00749216
Q8R395	0.80249	7	0.0012846
Q9EP51	0.82313	8	0.00207022
Q0II04	0.81055	8	0.000368637
Q5GAM8	0.80047	4	0.0206671
Q9CQ47	0.92856	7	0.000428319
Q5FWA1	0.86617	8	2.09595e-05
P06320	0.81477	4	0.0167102
Q6P3A2	0.86348	4	0.00708415
Q8BHH8	0.87161	5	0.013151
E9Q328	0.85201	9	3.20766e-06
A0A087WR44	0.86617	8	2.09595e-05
I7HIQ4	0.91318	3	0.028674
P03980	0.89048	4	0.00685029
A2CGB6	0.85785	6	0.00073106
Q8BV66	0.85101	19	4.87007e-10
Q8K196	0.85357	7	5.80316e-05
Q9JI70	0.81607	16	5.99376e-06
A4Q9F1	0.86986	25	5.06854e-15
Q5DQQ6	0.86898	5	0.000223886
A0A075B5Z4	0.86605	4	0.00732321
A2BFZ7	0.86617	8	2.09595e-05
Q3V460	0.80183	4	0.00756753
Q7TNK8	0.86251	6	0.000705302
E9PUN7	0.80284	7	0.0083581
S4R1M3	0.87249	3	0.0373249
A0A0B4J1J3	0.86839	4	0.00859822
Q497N6	0.82973	9	0.000641618
Q9CZ09	0.8829	13	3.08654e-06
Q64329	0.8873	9	3.54871e-06
Q32MG2	0.88439	38	4.61316e-30
Q6P3A1	0.85254	9	8.57646e-05
Q9R0X5	0.92985	8	0.0021118
Q9JL89	0.80456	4	0.00859822
F6QUK2	0.91715	5	0.00169337
Q91W63	0.87138	6	0.000153103
Q3UT86	0.81849	8	0.00130692
Q9D958	0.89273	4	0.0066216
Q3U6N9	0.88385	14	3.35373e-10
E9QAF0	0.86883	29	4.62792e-15
H3BLA6	0.8003	8	0.000553023
K7N608	0.84749	13	4.74094e-07
Q6PIX9	0.81953	14	4.27286e-05
Q9D8N1	0.85543	8	0.00145668
Q9CRA0	0.88288	7	0.00592278
Q7M708	0.81126	8	0.00161974
A0A075B5Y6	0.89048	4	0.00639801
Q3UK37	0.8242	13	5.10479e-07
A0A087WSD2	0.87779	13	3.58481e-06
Q9CQJ1	0.9505	7	7.01291e-06
P22858	0.90334	23	3.62966e-27
Q9D903	0.83418	14	6.78261e-10
J3KMP9	0.95466	7	3.63829e-06
P11590	0.8668	6	0.000757539
G3X9U3	0.80495	6	9.52398e-05
O35310	0.89784	18	1.14886e-12
Q9CQM6	0.81963	6	0.0293979
E9PVW0	0.86704	6	0.000609206
A0A140T8L9	0.90528	7	1.92776e-05
Q14DL0	0.81875	16	1.12863e-05
D3YXK2	0.80143	5	0.0263681
E0CXI6	0.92399	13	2.00157e-06
Q9CQS9	0.94475	17	1.28061e-13
E0CXC6	0.87396	4	0.0080721
L7N1Z3	0.84743	13	3.93057e-07
Q9DAL7	0.87038	4	0.022103
G3UXH6	0.92995	9	5.19957e-08
P22893	0.86083	15	8.10365e-13
A0A0A6YXZ4	0.89048	4	0.0066216
Q58ES8	0.85785	6	0.00073106
Q9EP64	0.81699	8	0.0024215
Q4KUS1	0.92867	20	3.4916e-16
Q8VIM0	0.91511	6	0.000503716
Q8BZW2	0.91081	15	2.20662e-12
Q9D496	0.81863	14	5.08378e-08
Q9D9W6	0.8738	4	0.0404848
J3QMJ1	0.90646	44	7.54512e-38
Q80YX8	0.84798	6	0.000841436
Q9JJL3	0.85574	15	1.14141e-05
Q07763	0.90374	18	3.36733e-12
A0A0B4J1J5	0.90878	5	0.00151028
O55038	0.94258	8	1.48251e-06
Q9EQ52	0.81577	10	8.42174e-05
P97503	0.87165	12	4.51058e-07
Q61268	0.83849	3	0.00676172
Q9DAQ4	0.89167	10	1.16285e-07
A0A0G2JGU6	0.90559	6	0.000124696
Q9WUF1	0.87644	13	6.12584e-07
D3Z6S9	0.81319	4	0.0295958
L7N477	0.85711	3	0.013356
Q8VIC9	0.82314	8	0.00215402
Q8BWJ4	0.83579	14	1.85335e-08
Q9CPN9	0.8518	5	0.034813
Q91V45	0.85486	5	0.00203394
Q99JB6	0.84477	10	1.19042e-06
Q9D504	0.80357	5	0.0101603
Q8C163	0.82661	5	0.00506038
P01822	0.82795	10	4.99199e-09
Q09PK2	0.84341	19	5.02169e-12
Q3UJ22	0.82198	3	0.0240602
Q9D9B7	0.87629	31	1.90737e-27
Q9EQ46	0.82313	8	0.00207022
E9PW10	0.91728	8	2.4032e-05
A0A075B6A7	0.83337	7	1.8981e-06
B1AUC4	0.83333	3	0.00951568
Q9EQR5	0.87731	15	1.53275e-09
Q8CIM3	0.82228	19	2.50989e-08
D3Z7F6	0.84713	13	1.26957e-06
D3YU55	0.85923	9	0.000425213
Q4FZG8	0.8204	11	3.94526e-08
Q9DCQ7	0.82121	12	4.71243e-05
Q3UN58	0.84975	4	0.00756753
Q0P5X5	0.86799	12	1.22233e-05
A2CFD5	0.86617	8	2.09595e-05
Q9EP79	0.82313	8	0.0020293
P04939	0.84816	6	0.000784752
Q9Z0K8	0.82867	16	1.32454e-06
Q9DAL3	0.81918	7	0.0107815
P51827	0.81762	21	2.36588e-09
B1AXE0	0.93355	7	0.000151124
A0A075B5S9	0.89048	4	0.00575741
P35454	0.82232	3	0.0233336
Q14BE7	0.80046	13	1.89563e-05
L7N222	0.84016	6	0.00159803
O88495	0.83868	25	1.31483e-13
O35892	0.93222	3	0.0346045
Q9DAA7	0.82921	5	0.000804265
Q7TN51	0.85687	19	9.01609e-12
E9PUB4	0.85815	10	7.24562e-08
B1AX35	0.86624	3	0.00607548
Q4KL48	0.9334	3	0.0328502
Q6PCZ4	0.80009	20	3.71985e-07
Q9WUH5	0.81174	7	9.15879e-05
Q8R285	0.84749	13	4.74094e-07
P0C8B4	0.84903	4	0.00393344
Q9Z1K7	0.81197	15	0.000225865
F6U3L2	0.84352	7	0.000623081
E9Q326	0.86686	3	0.00607548
Q91ZU9	0.80353	21	7.13175e-06
Q9CZD5	0.82033	7	0.00304889
Q7TPG0	0.82835	7	0.000221804
Q8BG84	0.81425	6	0.000350069
Q8BZM0	0.825	13	2.65062e-06
A0A0R4J2B9	0.86617	8	2.09595e-05
Q9CQ46	0.91111	3	0.0411168
A2BIN1	0.85785	6	0.00073106
Q8BU40	0.8409	15	7.80501e-06
Q62361	0.82433	7	6.08481e-05
P27106	0.83217	10	0.00020992
Q80YS5	0.81063	9	0.000395824
Q99MX1	0.83409	8	0.00148821
L7MU83	0.86617	8	2.09595e-05
Q3UP87	0.80449	5	0.0424144
A0A0J9YUG5	0.92935	4	0.00243002
Q3V2L5	0.87025	3	0.00574872
Q9D5A0	0.8783	10	8.81088e-07
Q8CE93	0.83251	28	1.11824e-30
Q9EP93	0.87644	13	6.12584e-07
A0A140LHU3	0.80184	9	1.00857e-06
Q5YIR8	0.81846	6	0.0016953
Q99JA4	0.80698	6	0.00530493
Q99PG0	0.80636	10	0.000559003
A6PWV3	0.80177	7	0.00169127
Q61885	0.85289	9	3.88056e-07
Q8R290	0.84741	13	4.56786e-07
J3QPA3	0.87484	3	0.0185875
F6YUX7	0.85359	7	2.70184e-05
P20352	0.82631	4	0.025685
J3QQ50	0.86617	8	2.09595e-05
Q8BJ95	0.83575	8	9.76548e-05
A0A0A6YXL2	0.92019	12	7.21441e-06
O88188	0.82776	5	0.0064358
Q9Z2U4	0.81865	5	0.0294775
Q61066	0.85755	23	2.06697e-12
P04938	0.85785	6	0.00073106
Q62426	0.89677	7	4.56497e-06
P42082	0.88574	5	0.00182414
Q99N64	0.86617	8	2.09595e-05
Q9DAL9	0.91337	9	1.10827e-07
Q8C0W1	0.84426	11	5.48259e-05
P70368	0.80005	4	0.0197426
A0A0A6YWI9	0.89048	4	0.00708415
Q6NZK5	0.84269	9	0.000979826
Q8VBX4	0.85126	18	4.36799e-11
O70355	0.81048	8	0.000293006
Q99MT6	0.86486	13	2.18812e-07
P35174	0.89735	7	6.0987e-06
Q3KNA1	0.85648	20	7.27565e-13
Q5M6W3	0.85287	8	0.0101349
A0A075B650	0.90559	6	0.000124696
Q4VK74	0.88753	18	4.35875e-15
E9Q591	0.84778	8	8.14784e-05
Q9D9H8	0.88636	4	0.00617948
Q80XD8	0.822	4	0.00886948
P01942	0.8424	3	0.0373249
P35363	0.84145	11	6.55401e-05
Q8BVT6	0.89313	24	7.15493e-17
Q8C5T8	0.82797	6	0.0444616
E9Q9P2	0.81479	3	0.0155608
Q8BW88	0.88456	13	2.27785e-07
Q8VDU3	0.82521	12	2.01774e-06
A2ARI4	0.95168	31	1.79187e-25
Q9D519	0.90913	5	0.0186666
Q8K4I3	0.81146	11	7.42489e-05
B2RV77	0.88268	5	0.000184775
Q8C9X1	0.80917	5	0.00439364
A2ARK7	0.90913	5	0.0215413
Q9D2H4	0.82191	7	0.00138698
P70354	0.89382	16	2.39895e-13
Q60837	0.84599	5	0.00465233
Q03402	0.87992	5	0.0204318
Q05306	0.80529	26	6.93738e-13
Q9D4R2	0.80355	4	0.0418963
G5E8L9	0.81193	14	5.64204e-05
Q3V118	0.85327	12	1.35641e-06
Q9DA16	0.95149	6	2.18192e-05
A0A0A6YYE8	0.90622	9	1.76652e-07
Q8C9E8	0.89051	15	3.35804e-13
D3Z5G0	0.82696	4	0.00732321
L7N1Y8	0.8011	10	8.89159e-05
Q62270	0.82189	17	1.79223e-07
Q9D338	0.82663	12	1.45998e-06
Q8VG96	0.80076	13	6.35065e-07
A0A140LIE5	0.8387	3	0.0185875
Q9R1M5	0.84202	18	1.52218e-06
C6KI89	0.83175	7	0.00318018
E9PWY5	0.9484	20	2.82183e-18
A6PWA4	0.88359	8	5.54262e-06
O35118	0.83878	3	0.0346045
Q9QUS4	0.81255	10	8.89159e-05
A0A0A6YXJ9	0.89048	4	0.00685029
Q91ZB8	0.86406	18	3.74547e-11
Q3UIR3	0.82541	14	4.79321e-07
O08643	0.88583	3	0.0364062
D3Z393	0.85391	8	0.000173759
P51675	0.82668	20	1.75365e-12
Q497J1	0.83239	6	0.00643076
Q9CZ83	0.82831	4	0.0118923
Q8K1K6	0.85974	16	5.41745e-08
Q9CQS8	0.85203	7	6.54256e-06
Q8BSF5	0.80683	11	0.000544503
P26262	0.82328	17	2.41931e-06
Q9D0P5	0.81848	4	0.00409524
Q6NT99	0.81736	4	0.0241099
Q3TTY0	0.80684	13	7.69136e-05
P01819	0.83337	7	1.8981e-06
Q75N62	0.89273	19	3.14645e-11
Q8BUY2	0.82283	8	0.00111808
Q9CQK1	0.86193	7	2.24755e-07
Q9D9M9	0.88683	9	3.12594e-05
A0A0J9YUN0	0.9276	7	6.54256e-06
Q3TTC2	0.91355	6	0.000269994
A2AI76	0.83003	14	2.96798e-06
A2CGC2	0.86617	8	2.09595e-05
Q3V0J4	0.81566	14	3.03936e-08
Q6NZQ0	0.81569	8	0.00303397
Q8R2G4	0.947	14	5.77747e-09
Q925N1	0.82205	4	0.0106144
Q9DAZ2	0.80158	7	0.000414595
Q8K3N7	0.84752	13	3.93057e-07
P70194	0.84533	20	1.00098e-13
Q7TRU0	0.82589	10	0.00011892
Q9JL35	0.83445	8	0.00158603
Q3I5G5	0.908	13	5.6974e-07
O55176	0.82624	15	2.78968e-05
A0A0A6YXA5	0.89044	4	0.00756753
S4R181	0.82384	7	0.0229926
E9Q4L9	0.84776	5	0.0015696
A0A075B5T5	0.89048	4	0.00575741
A0A075B5N2	0.89181	5	0.00169337
E9Q7T3	0.80539	11	3.1306e-07
A7TZF3	0.80823	7	0.000857866
Q8C0X7	0.82798	11	5.48259e-05
Q80X86	0.92921	9	1.29871e-07
Q8BQ86	0.80614	8	0.0060705
Q91VB8	0.8424	3	0.0373249
F7DFN7	0.83592	6	0.00013137
P06327	0.89048	4	0.00639801
A6PWB4	0.80579	4	0.0290168
Q3V2J0	0.83997	11	5.84593e-07
J3QMW9	0.86617	8	2.09595e-05
A0A075B5W9	0.89048	4	0.00639801
O88310	0.89502	24	1.9966e-22
Q8R2E6	0.82314	8	0.0018341
J3QMS5	0.86617	8	2.09595e-05
Q8CIC2	0.8822	7	0.000328055
Q8R286	0.84749	13	4.74094e-07
Q9D4X6	0.90913	5	0.0186666
A2BHR2	0.8729	7	7.66583e-05
Q02242	0.83177	7	0.00345566
P86045	0.8608	4	0.0206671
Q7TS48	0.84514	8	0.00198901
A2AEU1	0.80366	14	0.000120771
Q8BSU2	0.89378	3	0.0113419
B1AQP7	0.91529	12	1.51434e-06
Q9CPN7	0.8518	5	0.034813
P60154	0.89418	7	0.000104271
Q9JHF9	0.83063	4	0.0295958
Q00780	0.87643	32	1.31512e-23
Q8CG27	0.92685	49	2.10498e-46
Q9D263	0.8648	6	7.59081e-05
D3YY33	0.8733	4	0.00115854
P35378	0.84973	38	5.33922e-23
Q91YX0	0.82451	23	5.70392e-11
P43025	0.83313	5	0.0092772
Q8C708	0.81765	7	0.00135217
Q3UFY8	0.86166	15	5.19989e-07
Q80Y39	0.8929	12	7.65041e-07
Q3URS3	0.95026	4	0.00292028
O35949	0.88517	6	0.00772062
Q9QYI7	0.84673	10	6.59735e-06
Q9EQ47	0.82313	8	0.00194935
Q8BHI9	0.80035	15	5.19989e-07
A6H6A4	0.85045	11	0.000478776
P06332	0.80423	9	0.000613861
Q30KN1	0.88525	4	0.000964831
P51437	0.81434	6	0.000901223
Q8K2J4	0.87426	23	1.17973e-11
Q91VT1	0.96598	31	2.31826e-35
A2AG58	0.8824	9	4.15209e-07
P80560	0.85813	16	8.97561e-08
Q06666	0.83322	6	3.05546e-06
Q80ZR8	0.84015	5	0.00549313
Q9EQ44	0.82313	8	0.00207022
Q80YS7	0.89367	17	2.43754e-10
Q9EPK2	0.86929	10	6.59735e-06
B1B0V2	0.85153	21	1.82334e-14
A0A0A0MQP3	0.86617	8	2.09595e-05
P15974	0.87712	8	1.23357e-07
J3QML3	0.86617	8	2.09595e-05
Q3UED7	0.86144	11	1.09191e-05
Q5SPI8	0.89333	3	0.0128347
Q8CB93	0.8221	5	0.00478565
Q9DC77	0.86938	3	0.0233336
A0A075B5Q5	0.83337	7	1.8981e-06
P01746	0.89048	4	0.00639801
E9Q0G0	0.88935	24	7.12763e-12
Q6P6I6	0.8067	7	0.000623081
P18762	0.91579	33	1.09756e-23
Q80Y73	0.83188	7	0.00020588
Q8BHZ5	0.82523	4	0.0307743
Q78IK4	0.83875	5	0.0160565
P51683	0.82668	20	1.84982e-12
P51682	0.82669	20	2.81728e-12
A0A140LHE4	0.85082	5	0.0412723
J3QPI0	0.82702	8	0.000730711
F8VQK0	0.83345	15	9.35251e-06
Q8R2C0	0.80495	6	9.52398e-05
Q8R054	0.84685	20	3.58181e-10
Q8VBS7	0.82314	8	0.00215402
P50228	0.89785	4	0.0010912
G5E8C2	0.85238	10	0.000264686
Q8CDK3	0.80805	17	2.54037e-05
Q8CHS4	0.90677	16	5.25897e-12
P04212	0.82884	7	6.08481e-05
Q99MW5	0.91941	5	0.00250555
Q9D809	0.90329	6	3.40105e-06
E9Q658	0.93322	6	2.91404e-05
A0A075B646	0.88245	6	0.000138323
P11591	0.85772	6	0.000841436
Q9QZ15	0.81846	6	0.0016953
O35125	0.88209	5	0.000733345
Q7M711	0.8742	11	1.96591e-05
A9R9W0	0.85772	6	0.000841436
Q6AW46	0.82186	16	5.86418e-06
Q9D365	0.81281	6	0.0021299
Q3U507	0.801	12	7.21441e-06
A2ASC3	0.82083	5	0.00203394
A2BED8	0.90914	5	0.0173291
Q9DC70	0.84932	6	0.00225058
Q9D9R0	0.83602	6	0.00201416
Q80Y37	0.81861	8	0.0074004
A9Z055	0.81605	3	0.0450948
A0A075B5T1	0.82795	10	4.99199e-09
P06796	0.83633	9	7.25255e-06
J3QMV9	0.86617	8	2.09595e-05
E9Q6L7	0.81156	9	3.87575e-05
Q6SJQ7	0.81969	8	2.51365e-05
Q7M709	0.84894	10	8.42174e-05
A0A087WRV1	0.84749	13	4.74094e-07
Q920H4	0.83495	23	4.54023e-13
Q3V053	0.86949	4	0.00617948
D6RJI6	0.89734	5	0.00118827
O88593	0.83618	4	0.0211392
Q6ZWQ7	0.81281	6	0.0021299
Q8C0V7	0.80412	13	2.03852e-05
Q9D541	0.84239	3	0.0373249
L7N293	0.80495	6	9.52398e-05
Q8BIG2	0.80277	6	0.000138323
Q9D3R9	0.91747	14	9.07845e-09
Q30KN4	0.88229	6	2.44976e-06
Q9JKF4	0.80913	5	0.0030518
P21841	0.8219	6	0.000321555
Q3USZ2	0.8004	15	2.60801e-07
Q8R287	0.84749	13	4.74094e-07
Q9ER99	0.86765	6	0.00174558
Q9JLI0	0.90974	11	2.94848e-05
Q6IE21	0.87653	11	1.02356e-05
G3X9K7	0.89237	10	6.02152e-05
A2CG92	0.86617	8	2.09595e-05
J3QMQ6	0.83962	3	0.0108678
Q6IMH7	0.91291	21	1.00479e-09
P43680	0.86796	19	6.95086e-11
Q6P1Y1	0.85504	16	6.85751e-07
Q3TT99	0.80348	14	8.72745e-05
P56567	0.89735	7	6.0987e-06
P35329	0.87677	13	1.7555e-10
Q9JIL2	0.84111	5	0.00113999
Q3ZRW6	0.85784	5	0.00118827
Q8C7D3	0.83363	10	0.000107149
F6VUT6	0.82845	22	3.00505e-08
Q9D0B5	0.91013	7	6.08481e-05
A2BHG6	0.86617	8	2.09595e-05
Q8VI16	0.80644	8	0.0031468
O54819	0.94915	4	0.00685029
A0A140LIG6	0.802	5	0.00478565
Q3TG86	0.88155	7	0.00966577
Q6IE28	0.89692	7	4.91438e-06
O35403	0.80374	3	0.0155608
E9QAM5	0.81336	45	5.32641e-16
P03899	0.8708	3	0.00995476
Q8BUY5	1	3	0.0118277
Q8R183	0.82969	6	0.000205058
Q3TKR3	0.84945	16	1.92777e-06
Q920Y8	0.80076	13	6.82248e-07
P01755	0.89048	4	0.00708415
F6ULY1	0.86205	6	0.000544051
Q5SVD5	0.87094	8	0.00172429
Q3UWZ0	0.81723	16	3.59716e-07
Q8C5V0	0.83292	10	4.98568e-06
Q8C9T1	0.82165	3	0.0337214
A2AHM0	0.84067	7	0.000985313
L7MU81	0.86617	8	2.09595e-05
P51676	0.83362	20	4.33784e-13
E9Q048	0.82901	16	1.6492e-05
G5E904	0.80374	3	0.0155608
Q8VG07	0.82376	10	0.000112905
Q9QYC0	0.88684	26	1.83235e-14
A2APZ1	0.87211	9	5.77129e-07
Q60653	0.8873	9	3.54871e-06
Q0KK56	0.81522	9	0.000865965
Q8CEZ4	0.80381	9	0.000405429
A0A075B5T4	0.89048	4	0.00685029
Q3UTS8	0.80885	3	0.00908813
Q8BJS7	0.82156	8	3.71329e-05
E9PZG0	0.81627	9	0.00025246
A0A0G2JDG9	0.89182	5	0.00189223
Q9D6S9	0.81012	8	4.20636e-05
A0A0N4SUX2	0.86969	4	0.00833244
P81615	0.92933	14	4.92229e-13
Q9JMA4	0.96552	4	0.00145709
Q91ZC0	0.86341	26	9.24609e-20
Q5FW60	0.84807	6	0.000901223
P09793	0.80819	5	0.0173291
Q505B8	0.865	9	3.7306e-06
F8VPN2	0.80406	37	1.78164e-11
A0A087WSN2	0.86617	8	2.09595e-05
E9Q3S4	0.88958	19	1.69223e-09
Q9CVN6	0.84539	6	0.000186399
A2AMT7	0.84749	13	4.74094e-07
Q3V0I7	0.83116	3	0.0155608
Q8VIC7	0.82314	8	0.0018341
Q61767	0.80644	13	3.58481e-06
Q8VGQ7	0.84514	8	0.00198901
P11610	0.8025	10	4.91136e-05
B8JKF6	0.86617	8	2.09595e-05
E9PYI4	0.82279	16	1.15185e-05
A0A140LJ87	0.82962	8	0.000825362
J3QNK2	0.86617	8	2.09595e-05
E0CYU8	0.92019	12	7.21441e-06
P48754	0.82995	22	1.0494e-05
Q9ERM2	0.8483	11	1.46711e-06
P62077	0.83497	7	2.24838e-06
Q61025	0.81245	5	0.00276895
Q8CF27	0.91966	4	0.00555377
E9Q373	0.84749	13	4.74094e-07
E9Q9Y3	0.82397	3	0.0471528
Q5F2C3	0.83582	4	0.0313737
Q9EP78	0.80569	8	0.0115992
P11928	0.84112	10	9.6379e-05
Q9D2H2	0.82391	14	4.63509e-07
Q8R370	0.80779	14	0.000515172
Q61635	0.86969	14	9.74931e-07
Q8BSL4	0.90686	11	1.67103e-08
Q99388	0.90888	3	0.0108678
Q02596	0.81626	3	0.0263127
Q8BVM9	0.91685	5	9.7953e-05
Q6UJY2	0.84938	37	6.88945e-14
Q9CQ20	0.88381	6	0.00244117
Q3UPL5	0.91799	14	7.69026e-13
A0A140LIU8	0.84519	33	5.51575e-21
P35173	0.89286	5	0.000151101
Q8C624	0.87167	3	0.0118277
Q8BHK6	0.81305	8	1.29818e-05
Q9D6J5	0.83879	4	0.0100101
E9QAA8	0.86584	14	1.72958e-06
Q9CQ70	0.8157	3	0.0401513
Q7TQA8	0.85894	13	3.78422e-07
I6L9E6	0.82907	7	0.000681318
Q67DU8	0.80913	5	0.0030518
Q32KG4	0.83313	38	1.84941e-17
Q9JMA7	0.80353	15	3.46673e-06
J3QP60	0.83942	4	0.00332948
Q9QZ85	0.847	14	2.44147e-06
E9PW43	0.85217	7	8.03809e-06
Q3UQR9	0.92359	10	3.00887e-08
O70439	0.85597	12	2.2289e-10
P05208	0.84111	7	0.00262173
Q9D9I1	0.85689	4	0.0192901
A0A0B4J1J4	0.90878	5	0.00151028
Q56A08	0.90398	7	0.00020588
B1AUS0	0.97326	3	0.00607548
Q61694	0.80644	13	3.91682e-06
Q8BMT4	0.85432	43	1.39675e-27
Q8C6Z1	0.80817	12	6.78903e-06
A0A075B5P8	0.83337	7	1.8981e-06
Q8CDM4	0.82254	20	1.0248e-06
Q9DCS9	0.85182	4	0.0364153
Q8VI88	0.88894	16	7.52585e-12
Q80YR9	0.81287	24	1.92157e-08
Q8BM15	0.82065	14	8.15917e-10
Q9CQ91	0.83367	3	0.0205487
Q8CDT9	0.95004	13	6.90466e-08
O35292	0.85365	7	3.34767e-05
O88472	0.84733	4	0.0377443
A0A075B674	0.89048	4	0.00575741
J3QNQ5	0.86617	8	2.09595e-05
A2AGH5	0.91524	21	7.38112e-12
F6SC55	0.80726	7	2.65105e-06
Q8VGW6	0.93862	9	4.43994e-07
Q9D9S2	0.8906	7	2.28795e-05
P48772	0.81431	3	0.0144345
F2Z474	0.8297	6	0.000214923
A2CG71	0.86617	8	2.09595e-05
Q9R0G8	0.87392	27	1.86373e-12
E9PYQ0	0.87044	20	3.86138e-11
O88786	0.8511	3	0.0104055
P97425	0.85356	7	5.27178e-05
Q9D7V2	0.95143	7	3.91101e-05
Q8VIC6	0.82312	8	0.00191032
A0A075B5I8	0.81493	3	0.0328502
A2ANT6	0.85785	6	0.00073106
Q3V2K1	0.95843	19	1.36187e-16
Q8VC28	0.91502	11	2.94848e-05
Q99MY0	0.92384	8	8.4522e-05
J3QP53	0.8622	12	2.67158e-10
P01878	0.82535	13	1.76156e-06
Q8BTE5	0.84	3	0.0198829
Q923L6	0.85356	7	5.27178e-05
Q3UW31	0.83372	4	0.00393344
P97946	0.80515	13	7.32534e-07
Q6YCH1	0.92019	12	7.21441e-06
A0A140LI45	0.92611	6	9.00765e-05
Q8BNX7	0.80319	6	0.000757539
Q99LY9	0.90223	5	0.00109319
A0A087WRH8	0.82962	8	0.000825362
Q6QLQ4	0.81136	8	0.000459433
A7XUX6	0.80822	7	0.000932663
Q9CWD3	0.8	5	0.00196215
B1ARV6	0.8351	11	0.000761831
Q9DA64	0.87114	6	0.000841436
Q3LRV9	0.88123	8	2.6951e-06
Q8C6J9	0.84488	17	8.59757e-07
G3X9D6	0.81124	6	0.00971704
P50289	0.8449	7	0.00204503
A0A087WSB9	0.89733	7	5.53225e-05
J3KMT3	0.81849	8	0.00130692
O55208	0.80498	4	0.0125667
P00536	0.82	4	0.0313737
B8JI96	0.85785	6	0.00073106
P14719	0.8223	13	0.00022527
P15539	0.88155	7	0.0104536
A0A140T8P2	0.89181	5	0.00169337
E9PVF1	0.92899	5	0.000285461
A0A0A6YYE3	0.87504	5	0.00145261
P97426	0.85356	7	5.27178e-05
A0A140LIQ5	0.83244	4	0.00833244
Q2WF71	0.8579	18	1.80163e-08
Q62394	0.90757	6	0.000484441
A7XUZ6	0.80263	6	0.00542231
Q3TYR5	0.88849	10	3.13934e-06
P28654	0.85686	16	6.77575e-10
Q91X34	0.83211	11	0.000289569
A0A0B4J1H3	0.85356	4	0.0100101
J3QN64	0.86617	8	2.09595e-05
Q9DBX6	0.80834	8	0.000168233
Q62053	0.87563	8	0.00116966
A0A0G2JFL3	0.89048	4	0.0066216
P35487	0.82013	13	7.50566e-06
S4R1G7	0.87226	3	0.0328502
A0A075B6A3	0.82534	13	1.5987e-06
G3UW55	0.903	4	0.00575741
Q497M0	0.90914	5	0.0163686
Q91XD3	0.93411	3	0.00867208
G3UW36	0.93061	4	0.00555377
A2AMT6	0.84749	13	4.74094e-07
Q9CQS3	0.94087	20	1.52926e-16
Q8BFT2	0.90192	5	0.0145552
Q60662	0.87896	41	1.93665e-24
Q3TTJ4	0.82853	4	0.00886948
P59530	0.80453	8	0.00207022
Q99NC0	0.93241	4	0.00220754
E9PZK0	0.86825	5	0.000197181
Q925U0	0.80557	5	0.00203394
A2RTT5	0.87901	12	9.71113e-06
Q8C7E7	0.90661	5	0.00694721
Q8BM96	0.82907	11	1.96591e-05
O35111	0.82613	10	3.86074e-05
Q497L1	0.8157	3	0.0401513
E9Q9T3	0.84514	8	0.00198901
A0A0G2JGQ7	0.90559	6	0.000124696
Q8R293	0.84743	13	3.93057e-07
P01820	0.83337	7	1.8981e-06
Q91WR6	0.80934	10	0.000149447
A0A075B5X6	0.89048	4	0.00575741
Q9CQB8	0.80817	3	0.0401513
Q9QYL0	0.93009	10	3.00887e-08
A0A087WRU3	0.89183	5	0.00118827
Q9Z132	0.85746	4	0.0418963
Q8BY98	0.86162	8	7.72947e-06
Q5SVM0	0.93704	3	0.0430827
Q6F5E0	0.80686	3	0.0354994
Q9CQT6	0.82389	4	0.0206671
Q5SVS7	0.87891	4	0.0034741
O35290	0.85373	7	3.34767e-05
Q3V3D0	0.87411	3	0.0149916
F7AMC9	0.86119	7	0.000198272
P35456	0.87259	7	8.38528e-05
A0A075B5W6	0.89048	4	0.00685029
A0A087WR28	0.80231	6	0.00394276
Q8R1Q0	0.92481	9	0.000342049
B5X0G2	0.85785	6	0.00073106
A0A075B5W5	0.89048	4	0.00639801
Q8R0K2	0.84285	8	9.07098e-06
P01747	0.89048	4	0.00555377
B2RSY5	0.91291	21	9.10625e-10
Q5QNS5	0.8297	6	0.000214923
Q8BHK9	0.85886	34	3.69517e-11
Q8BNV8	0.89735	5	0.00123804
P0CAX8	0.84436	12	0.000147517
Q9QZ25	0.81106	12	3.11033e-05
Q6P3D7	0.9141	10	9.67149e-06
D3YXY3	0.83145	5	0.00885613
F2Z418	0.93866	4	0.0175446
Q7M756	0.80125	9	0.0022366
Q923L7	0.85356	7	5.27178e-05
Q9D9Q0	0.80968	14	3.17999e-07
Q3UW26	0.88499	3	0.0144345
P59528	0.81073	9	0.000796212
Q3ULK5	0.90646	44	7.54512e-38
Q3TZW7	0.94144	4	0.00886948
E0CYR9	0.93259	8	1.50467e-05
E9Q2Y0	0.89137	4	0.00162477
Q7TSN2	0.8337	4	0.0188441
Q3UG61	0.87725	24	1.5748e-17
Q9JIY8	0.83564	8	0.000237697
Q9ERS6	0.84812	10	0.000629717
A0A0J9YVE4	0.8011	10	8.89159e-05
F6SX36	0.82235	6	6.74932e-05
Q5NCB2	0.85436	14	2.44147e-06
J3QPC1	0.90171	6	8.94788e-06
Q9R0Q8	0.85256	5	0.00379191
F6Y2A6	0.89735	7	6.0987e-06
Q8C6E1	0.91529	12	1.51434e-06
Q0Q236	0.85775	4	0.00708415
Q791N7	0.82271	3	0.0205487
Q8K094	0.88729	3	0.0226192
P52843	0.81668	12	1.25939e-06
Q8VF12	0.82295	9	0.000548737
Q9D3T0	0.82186	10	2.78051e-07
E9PWH4	0.89432	32	1.36384e-14
A0A075B697	0.83337	7	1.8981e-06
A2A3V2	0.88345	3	0.0212268
L7N258	0.89692	7	4.91438e-06
D3Z100	0.84294	6	0.000321555
G3UWE2	0.85435	14	2.11812e-06
P01759	0.89048	4	0.00708415
Q91Z40	0.81452	22	2.90086e-09
E0CXJ0	0.88057	7	7.66583e-05
Q9JL59	0.83986	9	7.34545e-08
Q2EMV9	0.82062	28	9.24603e-15
Q8VCF0	0.81821	10	6.02152e-05
A0A075B5T7	0.89044	4	0.00756753
P97328	0.86652	4	0.0344733
P51678	0.82668	20	1.95091e-12
Q9D0B8	0.8579	15	1.24491e-07
G3UW88	0.84959	7	0.000985313
Q80W32	0.86995	9	1.91198e-05
P02762	0.85785	6	0.00073106
Q921W8	0.83986	9	7.34545e-08
Q3V2J1	0.84402	10	1.70897e-07
E9Q9N3	0.80495	6	9.52398e-05
D3Z5D6	0.88476	5	0.0015696
Q8VI40	0.822	17	8.05841e-08
Q9D842	0.86572	12	3.6111e-05
O08540	0.85306	4	0.00886948
Q8CDV0	0.89215	10	7.13338e-06
Q9DAA3	0.85837	6	0.000246777
P18532	0.82794	10	4.537e-09
P01634	0.8499	5	0.00315055
F6Z9R1	0.81618	4	0.00254683
Q8CJC5	0.84823	11	1.00666e-09
Q9CWH0	0.86391	13	1.36583e-08
A0A075B5X5	0.89048	4	0.00639801
Q61475	0.80508	5	0.0145552
Q3MI48	0.88756	11	7.25621e-08
S4R1E0	0.87226	3	0.0328502
B7ZWJ3	0.87025	3	0.00574872
Q3UX62	0.824	11	5.9784e-06
Q9JJV3	0.80751	4	0.0462956
Q8CDW1	0.82759	4	0.0103094
Q8R534	0.83142	9	0.00126831
F6URP1	0.85201	9	3.20766e-06
O35450	0.89674	12	8.07466e-10
Q4KL35	0.8147	7	0.00324742
Q5NCB3	0.85436	14	2.44147e-06
A9C497	0.86692	6	0.000655893
Q9R0M1	0.92938	32	9.55623e-33
