## Supplemental Table 16 for "The meadow jumping mouse genome and transcriptome suggest mechanisms of hibernation"

### Sheet: Table S17
Uniprot ID	Number of nonsynonymous substitutions / Number of synonymous substitutions	Significance for positive selection
Q3U7U4	7	0.000824946
A0A140T8N7	5	0.0262617
O88575	3	0.0303785
A0A075B624	3	0.0303785
Q8BT18	2.66667	0.0225433
K7N649	2.66667	0.0225433
G3UY47	2.66667	0.0225433
Q80ZA0	2.88889	8.263e-06
P68037	2.08333	0.000121909
Q8K298	2.66667	0.0225433
Q9DCZ4	3	0.0476945
Q7TS74	3	3.77321e-05
E9Q343	2.33333	0.0428892
Q9JMB1	3	0.0303785
A0A140LI67	2.14286	0.00302343
Q9EPT1	2.66667	0.0225433
A2BHR0	3	0.0476945
A6PWD2	2	0.0274274
Q61107	3.5	0.00070286
B2RV46	2.2	0.00915788
E9PUJ8	2	0.011917
E9Q8Z1	3.66667	0.00155337
A3KGA4	4	0.0172965
P06339	5	0.00116916
Q6PI62	5	0.0262617
Q9D9R3	7	0.00450539
P83555	2.4	0.00471142
Q9D0I8	8	0.00182456
Q9D1R1	5	0.0262617
Q8CCS6	3.33333	0.00627371
K7N731	2.66667	0.0225433
Q8BMD7	2	0.00551592
Q69ZZ9	2.25	0.0007785
B9EK86	2.66667	0.0225433
Q8CII9	2	0.0274274
Q62056	10	0.000290112
A0A0B4J1F6	7	0.00450539
Q1LZI5	2.25	0.019074
Q80YT9	3	0.0476945
B1AVU6	3	0.0303785
P40226	6	0.0109737
Q9CY24	5	0.0262617
Q14B48	3	1.05082e-06
Q9D3T1	4	0.0172965
Q5SVP0	2.8	0.00120686
P01723	4	0.00619949
Q9D112	2	0.0362775
P12367	5	5.80855e-05
A0N8N6	3	0.0476945
Q3T9Z9	6	0.0109737
Q5GAM7	4.5	0.00271405
A0A075B5Q3	2.66667	0.0225433
Q5SVP4	6	0.0109737
Q9D3P1	2.5	0.00120367
Q80TK0	2	0.00269637
Q8BGD0	3	0.0476945
P70160	5	0.0262617
P06343	3.25	0.00134392
Q14AF1	2.4	5.42965e-05
Q9ER62	6	0.0109737
E0CY74	4	0.0172965
Q5SW25	3.33333	0.00627371
J3KMS1	4	0.00619949
K7N769	4.5	0.00271405
Q9D1E8	3	0.0476945
Q8C1Z8	13	1.74248e-05
Q9D0B1	2.33333	0.0428892
Q9DAG6	7	0.000824946
Q9EPS9	2.66667	0.0225433
A9C496	3	0.0303785
P01900	3.5	0.0138883
F7D057	5	0.00627259
Q812F3	5	1.62881e-07
Q9D4D2	2.2	0.00915788
S4R2S1	3	0.0476945
A2BIM8	3	0.0303785
Q9DAZ9	2.25	0.019074
Q9D9V4	5	0.0262617
P48794	4	9.95243e-06
Q02496	13	1.87655e-06
Q497W2	10	0.000290112
Q80WC9	2.33333	0.0428892
O35291	9	0.000108494
P05533	3	0.0476945
Q8R259	3.5	0.0138883
A2AFS9	5	0.00627259
D3Z250	3	0.0476945
Q569E4	7	3.57793e-05
G3UXC8	7	0.00450539
O88700	2	0.0274274
G3X9J2	2.33333	0.0428892
Q5R1A3	6	0.0109737
Q8C4J0	2	0.0274274
A0A140T8M5	4	0.0172965
Q01822	4	0.0172965
A0A0U1RNJ8	5	0.00627259
A0A075B5T0	7.5	1.46365e-05
D3Z7A9	3.5	0.0138883
Q8R296	3	0.0303785
Q5NC63	2	0.00551592
Q60682	6	0.0109737
Q497N7	8	0.00182456
Q8BIR2	3	0.0118416
Q61559	3.5	0.0138883
E0CYR6	2	0.0362775
M0QW80	7	0.00450539
A0A140T8P5	5	0.00627259
Q9ESN5	6	0.0109737
Q8BTS3	2.83333	0.000299956
E9Q235	4.5	1.60632e-05
P63158	6	0.0109737
Q8R4X1	3	0.0476945
P41160	4.5	0.00271405
Q8VI23	2.33333	0.0428892
J3QNR8	2.5	0.00987727
P03991	2	0.0274274
P09021	3	0.0476945
Q8BHB3	2.375	0.000415384
Q8C633	2.16667	0.00669468
Q2MDG0	3	0.0476945
A2AFE9	4	0.00069635
P01901	2.16667	0.00669468
O08760	7	3.57793e-05
P70348	3.5	0.00070286
A0A087WNP0	4	0.0172965
Q3UW55	6	0.0109737
P50296	3	0.0303785
Q6NXH3	3	0.0476945
Q8R314	2.33333	0.0428892
Q8VIH1	3.33333	0.00627371
J3QK59	2.66667	0.0225433
Q9CZH7	2.33333	0.0428892
Q8VDB9	3	0.0303785
Q9Z0L1	4	4.03873e-09
Q8BUE7	4.14286	6.88071e-08
Q8BUY8	3.5	5.41085e-07
Q80W69	2.16667	0.00669468
Q3UZ09	2.4	0.00471142
Q66JV4	2.66667	2.92697e-05
Q3USS3	2	0.0362775
L7N1X8	2.83333	0.000299956
P50236	2.125	0.00145408
S4R1C2	3.5	0.0138883
Q3UTA8	2.66667	0.0225433
Q76M72	2.8	0.00120686
A0A075B643	3	0.0476945
Q9DAL0	3	0.0476945
Q9EQU3	5.66667	1.05442e-05
J3QM38	2.25	0.019074
Q8K1I3	17	3.84135e-07
Q5HZK1	5	0.0262617
A2A5X4	8	0.00182456
P0CW02	3	0.0476945
P11588	3	0.0303785
Q8R257	3.5	0.0138883
Q8BN57	2.66667	0.0225433
E9QAS1	4.25	3.64932e-05
A0A0N4SUT6	2.25	0.019074
Q9DAS2	4	0.00619949
A2A995	2.2	0.00915788
J3QMN2	6	0.0109737
E9PX63	2	0.0362775
Q8BMG1	3	0.0303785
Q9CQE3	4.5	0.00271405
O35469	2.33333	0.00376704
Q7M721	2.88889	8.263e-06
Q8BVF2	3.5	0.00070286
Q62293	2.8	0.00120686
Q9ESG4	3	0.0476945
A0A140T8Q5	2.25	0.019074
Q60654	10	0.000290112
Q8R256	4.5	1.60632e-05
O35437	2.25	0.019074
Q9WVA2	11	0.000114304
D3Z1I5	5.5	0.000496847
Q640N2	5	0.0262617
P06345	3.25	0.00134392
F6Z198	4	0.0172965
O35400	2.14286	0.00302343
Q99PG2	2	0.011917
O55196	2.5	0.00987727
Q5ND19	3	0.0303785
Q99N95	4	0.0172965
Q6P8I4	3.66667	0.00155337
L7MUC7	3	0.0303785
Q7M710	5	0.0262617
W4VSP5	2.66667	0.0225433
Q80Z37	3	0.00260322
Q9Z2V5	3	3.77321e-05
A0A0G2JGJ7	4	0.0172965
Q9CR10	5	0.00627259
E9PWP7	2.33333	0.0428892
E9Q9A9	3	0.0118416
Q9DAM3	3	0.0476945
Q2V6D6	2.83333	0.000299956
Q810P8	2	0.0274274
Q9WTJ6	3	0.0118416
F6SL55	2.2	0.00915788
Q9CWR7	2.33333	0.0428892
P14430	3.5	0.0138883
Q4U221	7	0.00450539
Q9CPZ1	3.33333	0.00627371
P01821	2.66667	0.0225433
Q85ZW9	3.33333	0.00627371
I7HJS4	2	0.011917
A0A0A6YWY9	2.66667	0.0225433
Q9D1H0	2.33333	0.0428892
A0A0B4J1F9	2.14286	0.00302343
B2RXM6	2.57143	0.000498228
F6QSC4	2.25	0.019074
J3QPJ9	4	0.0172965
P26150	2.33333	0.00376704
Q4KL65	10	0.000290112
P11589	3	0.0303785
Q32NY4	5	0.0262617
E0CX29	3	0.0476945
A0A140LIJ0	3	0.0118416
Q5SSA0	3.5	0.0138883
Q9JI83	2.33333	0.0428892
Q3UIU9	2.8	0.00120686
Q91ZC1	2	0.00269637
Q9DAH1	3	0.0476945
Q9CWT2	4	0.0172965
A0A075B5Z7	6	0.0109737
A2ARW3	11	0.000114304
P13504	3	0.0118416
Q6SJQ0	4	0.0172965
A0A0A6YXX9	4.8	3.76018e-07
Q64434	3	0.0303785
Q3UZ24	4	0.00069635
W4VSP7	3	0.0476945
F6VLK5	4	0.0172965
P20490	5	0.00627259
Q8BLF2	2.33333	0.0428892
M0QWZ4	3	0.0303785
P20040	4	0.00069635
Q5FWA1	2.25	0.019074
O70622	5	0.0262617
P01898	2	0.0362775
A0A087WR44	2.25	0.019074
P04231	4	0.00069635
P15620	2.11111	0.0011411
J3QN68	5	0.0262617
Q6P9P0	3	0.0303785
Q62406	7	0.00450539
A2CGB6	3	0.0303785
Q05BJ7	4	0.0172965
Q8K196	9	0.000108494
Q8VG25	2	0.011917
Q9JI70	2.83333	0.000299956
G5E851	4	0.0172965
A1Z198	2	0.00551592
Q5DQQ6	5	0.00627259
Q5DTT3	2.36842	5.53244e-08
L7N249	3	0.0476945
P01633	5	0.0262617
A2BFZ7	2.25	0.019074
Q9CQD7	5	0.00627259
P14428	2	0.0274274
A0A0B4J1J3	4	0.0172965
Q497N6	2.75	0.00507339
B2RQC2	3.5	0.0138883
Q64329	9	0.000730827
Q32MG2	5.71429	7.11868e-12
Q6P3A1	3.33333	0.00627371
Q9EPQ1	2.55556	5.58045e-05
E9Q1Z6	2.2	0.000289337
Q91W63	3	0.0303785
Q3UT86	2.66667	0.0225433
Q9DC71	5	0.00627259
P79568	3.5	0.0138883
P97355	2.33333	0.0428892
E9QAF0	6	2.28463e-09
K7N6J2	3	0.0303785
Q6PIX9	2.14286	0.00302343
Q8BJW7	2.42857	0.000904069
Q9D8N1	3	0.0118416
Q9WUI0	2.33333	0.0428892
A2AVQ5	2.25	0.019074
Q3TTL0	3	0.0476945
J3QP72	5	0.00627259
Q6PEE4	4.5	0.00271405
G3X8U3	5	0.00627259
Q9D424	3.5	0.0138883
Q3UK37	2.5	0.00120367
Q9CQJ1	8	0.000299168
A0A087WSD2	2.16667	0.00669468
Q4FZG7	9	0.000730827
P22858	2.55556	5.58045e-05
Q05A06	3	0.0303785
Q6P902	3	0.0303785
Q9D903	7	3.57793e-05
J3KMP9	7	0.00450539
Q99JB4	5	0.00627259
B2RXC5	8	0.00182456
Q6P1G6	3	0.0476945
P11590	3	0.0303785
G3X9U3	2.66667	0.0225433
B1ASQ6	3	0.0118416
K7N5X2	5	0.00627259
Q8CB76	6	0.0109737
E9PVW0	3	0.0303785
A7TZG1	3	0.0303785
F7CVJ5	2.5	5.69531e-06
Q14DL0	2.42857	0.000904069
E0CXI6	3.25	0.00134392
Q9JHX3	2.14286	0.00302343
E0CXC6	4	0.0172965
Q99LE1	2	0.0274274
Q6PE13	2.42857	0.000904069
Q7M717	4	0.0172965
Q8VI95	2.33333	0.0428892
Q7TSY8	2	0.0274274
Q58ES8	3	0.0303785
Q8K4F0	2.25	0.019074
B1AXN3	4.75	7.00782e-06
Q4KUS1	7	3.18165e-07
O70451	2	0.0362775
Q78XF5	2.5	0.00987727
Q8CDE8	2.66667	0.0225433
E9Q987	6	0.00227476
Q8VIM0	4	0.00619949
E9Q6J7	10	0.000290112
P01915	4	0.00069635
Q80YX8	3	0.0303785
Q925P2	3.2	0.000306001
Q9D496	7	3.57793e-05
Q07763	2.71429	0.000156487
F6ZVF2	3	0.0476945
O55038	8	0.00182456
Q8BH06	7	0.00450539
A1EGX6	3.4	0.000155648
Q9CQ58	9	0.000108494
Q9QY24	7	0.00450539
Q61268	3	0.0476945
Q7TQU8	3.25	0.00134392
B9EJ57	4	0.00069635
Q9DAQ4	10	0.000290112
A0A0G2JGU6	3	0.0303785
G3UY48	6	0.0109737
P26151	3	0.0118416
Q810P0	6.5	1.73518e-08
Q3URV1	3.5	0.0138883
A0A0A6YY53	2	0.011917
B7ZNG4	2.66667	0.0225433
Q9D5E3	3	0.0476945
A0A0G2JGA3	6.5	1.73518e-08
Q9D420	7	0.000824946
P01895	3	0.0303785
Q99JB6	5	0.00116916
D3YUB6	3	0.0476945
Q5SX79	2	0.011917
D3YYU4	8	0.000299168
P01822	7	3.57793e-05
A0A087WPN2	3	0.0303785
A0A075B6A7	2.66667	0.0225433
E9PW10	4	0.00619949
L7N480	3	0.0303785
Q8K410	2.5	0.00120367
Q9EQR5	7.5	1.46365e-05
D3Z7F6	3.5	0.00070286
Q4FZG8	3.5	0.00070286
A2A3U9	4	0.00619949
L7N1X0	3	0.0476945
Q0P5X5	3	0.00260322
A2CFD5	2.25	0.019074
Q7TQB9	2.33333	0.0428892
P04939	3	0.0303785
Q3UQ97	3	0.0303785
E9PVA5	2.66667	0.000603265
Q3USS0	3	0.0476945
E9PU88	2.33333	0.000203932
B1AXE0	3.5	0.0138883
P35454	3	0.0476945
Q6ZQF0	2	0.0274274
Q9QXS8	2.5	0.00987727
L7N222	3	0.0303785
E9PWP1	3	0.0476945
O88495	2.16667	6.58789e-05
Q99PQ1	6	0.0109737
O35892	4	0.0172965
Q8VED8	4.5	0.00271405
Q8BVM7	5	0.00116916
Q6PG16	3.5	0.0138883
B2RT89	2.57143	0.000498228
A2AU83	2	0.000442505
Q9DAA7	5	0.0262617
Q8BYM7	3.16667	7.34911e-05
E9PUB4	2.4	0.00471142
Q8R298	3	0.0303785
Q6PCZ4	2.625	0.000119065
Q61603	2.33333	0.0428892
F6U3L2	2.33333	0.0428892
E9Q326	3	0.0476945
Q000W5	2.83333	0.000299956
Q9WTJ8	3	0.0476945
Q7TPG0	3.5	0.0138883
Q8BG84	6	0.0109737
Q9DBI2	2.8	0.00120686
A0A0R4J2B9	2.25	0.019074
A2BIN1	3	0.0303785
P43430	3.5	0.0138883
Q9D506	3	0.0476945
E9Q2H5	3	0.0476945
Q62361	4	0.00619949
Q80YS5	5	0.00116916
Q99MB2	5	0.0262617
Q9CQT2	3	0.0476945
L7MU83	2.25	0.019074
Q6XJV6	3.6	8.03344e-05
O54832	5	0.00627259
P06346	3.25	0.00134392
Q8CFL8	2.66667	0.0225433
Q99JB7	2	0.00269637
Q8CH25	5	0.00116916
Q9D5A0	3.33333	0.00627371
Q8K2H1	3.5	0.0138883
B9EKE5	2.25	0.019074
Q9D644	3	0.0303785
A0A087WQ98	2.4	5.42965e-05
Q85ZW5	3.33333	0.00627371
E9Q6J4	10	0.000290112
A2A7A1	2	0.0362775
Q6XVG2	3	0.00060684
Q9CQC9	3.5	0.0138883
Q5IBH6	4	0.00069635
A2BFU6	11	0.000114304
F6YUX7	9	0.000108494
Q810P2	4	0.0172965
J3QQ50	2.25	0.019074
A0A0A6YXL2	3	0.00260322
P17564	2	0.00269637
Q8R526	2.08333	0.000121909
P56657	2.83333	0.000299956
D3Z0W7	6	0.00227476
Q61066	2.3	0.00016474
P04938	3	0.0303785
A0A0G2JGX9	3	0.0476945
P42082	5	0.0262617
O35955	4	0.00619949
Q8C7G5	3	0.0303785
Q99N64	2.25	0.019074
Q9DAL9	10	0.000290112
Q9JJL0	5	0.0262617
Q9CR61	3	0.0476945
L7N481	3	0.0476945
E9Q4Q3	2.8	0.00120686
P70368	4	0.0172965
A0A0N4SW10	5	0.00627259
Q9QY05	3	0.0476945
A0A140T8N9	5	0.0262617
Q60856	2	0.0362775
Q9CPU0	8	0.00182456
Q9D3R6	5	0.0262617
Q5M6W3	2	0.0362775
P84750	5	0.0262617
A0A075B650	3	0.0303785
E9Q591	2.25	0.019074
P15533	6	0.00227476
Q9D9H8	4	0.0172965
Q8C5T8	3	0.0303785
P50294	3	0.0118416
P06728	2.66667	0.0225433
Q8BW88	6.5	8.67924e-05
Q8VDU3	2.6	0.00239379
Q8R1H8	2.33333	0.0428892
Q8K4I3	2.2	0.00915788
A0A0G2JG26	3	0.0476945
Q8BGG2	3	0.0476945
E9Q317	3.5	0.0138883
P17679	4	0.00619949
P70354	4.5	1.60632e-05
Q85ZW6	3.33333	0.00627371
Q60837	5	0.0262617
Q9D4J3	4	0.0172965
Q8BIQ6	2	0.0362775
Q9CR27	3	0.0476945
Q6W9J6	4	0.00619949
P58242	3.33333	0.00627371
G5E8L9	5	5.80855e-05
P36363	4	0.0172965
Q3V118	4	0.00069635
Q497W1	10	0.000290112
P15119	5	0.0262617
Q7TSV6	2.33333	0.0428892
Q9DA16	3	0.0303785
E9QAK1	2.28571	0.00165182
Q3V140	2	0.00551592
A0A0A6YYE8	2.75	0.00507339
Q99PP6	2.5	0.00987727
Q5BN45	3	0.0303785
Q6R2P8	3	0.0303785
Q9Z0G7	6	0.0109737
Q80ZK0	4	0.00619949
A0A075B5K8	3.5	0.0138883
A2ARW5	3	0.0476945
Q8R258	3.5	0.0138883
Q9D338	2	0.011917
Q9D5T7	3	0.0476945
L7N452	6	0.0109737
J3QPU5	2.33333	0.0428892
O08808	5	0.00627259
A2A752	3	0.0303785
E9PWY5	2	0.000442505
Q9D820	3	0.0476945
P0CW03	4	0.0172965
Q3V0E1	2.6	0.00239379
Q91ZB8	3.16667	7.34911e-05
Q9R233	5.5	0.000496847
D3Z393	5.5	0.000496847
P35460	3	0.0476945
P01897	2	0.0362775
Q8R2Q3	5	0.00116916
Q8QZS1	7	0.00450539
Q9CQS8	3	0.0118416
Q7TPN3	3.5	0.0138883
Q7TQB0	11	0.000114304
Q6NT99	4	0.0172965
P01819	2.66667	0.0225433
Q3U4N7	3	0.0476945
Q75N62	4.4	1.9641e-06
Q9CQK1	9	0.000730827
Q9D9M9	2.25	0.019074
A0A0J9YUN0	4	0.00619949
E9Q9F6	3	0.0476945
A2CGC2	2.25	0.019074
Q3V0J4	3.5	0.00070286
Q6NZQ0	2.66667	0.0225433
E9QA62	2.2	0.00915788
B2RW27	6	0.00227476
D3Z724	4	0.00619949
Q2YFS1	2.66667	0.0225433
A2A7A2	2.75	0.00507339
Q8BHE1	3	0.0303785
P63037	2.33333	0.00376704
P70194	2.2	0.000289337
Q99MR9	2.3	0.00016474
P36371	6	0.0109737
Q8BVT7	3	0.0303785
Q9JL35	2.66667	0.0225433
Q06770	2.5	0.00120367
E9Q069	6	0.0109737
P04223	2.16667	0.00669468
Q9CR08	3	0.0476945
A0A075B5N2	5	0.00627259
E9Q7T3	2.6	0.00239379
F6T8U6	2	0.0362775
F7DFN7	6	0.0109737
Q9DCJ5	4	0.0172965
Q14B46	4	0.00619949
Q3KQJ0	4	0.00619949
Q9D9G2	4	0.0172965
J3QMW9	2.25	0.019074
P97769	5	0.00627259
O88310	2.77778	1.54626e-05
Q0EEE2	2.10526	1.02111e-06
J3QMS5	2.25	0.019074
Q8CIC2	4	0.00619949
A2AEU1	3.5	0.00070286
P41969	3	0.0476945
B1AQP7	4	0.00069635
Q6IE82	3.66667	0.00155337
P60154	7	0.00450539
A0A075B5R4	6	0.0109737
F6QHK0	7	0.00450539
Q9D263	6	0.0109737
Q00623	5	0.0262617
B2KFW1	3.25	0.00134392
D3YY33	5	0.00627259
Q8CBB9	3	0.0476945
Q8R570	3	0.0303785
Q8C5V8	2.42857	0.000904069
P18469	4	0.00069635
Q9CWP6	5	0.0262617
Q5GH68	4	0.00619949
A0A0A6YXF1	7	3.57793e-05
Q8BHP2	2	0.000908923
E9Q6M5	4	0.00069635
Q8VEG0	3.66667	0.00155337
A2AJB7	2.33333	0.0428892
Q91Z38	4	0.0172965
Q8BGJ0	3	0.0303785
O35655	2.4	0.00471142
Q8BI41	4	0.00619949
Q30KN1	4	0.0172965
Q9JMC3	2.33333	0.00376704
Q80T23	4.5	0.00271405
P14426	3	0.00260322
P51437	3	0.0303785
P01899	2	0.0362775
Q8K2J4	2.3	0.00016474
A2AG58	10	0.000290112
A0A0U1RP11	10	0.000290112
E9Q1M3	3	0.0476945
Q06666	7	0.00450539
Q80ZR8	6	0.00227476
Q80YS7	4	9.95243e-06
E9Q472	2.14286	0.00302343
B1B0V2	3.42857	4.41965e-06
A0A0A0MQP3	2.25	0.019074
G3X9R0	4	9.95243e-06
J3QML3	2.25	0.019074
Q3UED7	5.5	0.000496847
J3KML8	2	0.00269637
P14483	3.25	0.00134392
A0A075B5Q5	2.66667	0.0225433
Q9DC77	5	0.00627259
E9Q4X2	2.14286	0.00302343
Q5DTT1	2.06667	2.08979e-05
Q80Y73	5	0.00116916
Q9D413	2.66667	0.0225433
Q0Q237	3.5	0.0138883
F6Z9B9	2.6	0.00239379
Q8BG55	3	0.0303785
P06342	3.25	0.00134392
Q8R2C0	2.66667	0.0225433
Q8R054	21	5.61404e-10
F6T1I5	3.5	0.0138883
E9Q4A5	3.5	0.0138883
F8VPU7	2.2	0.000289337
L7N245	2.28571	0.00165182
O70435	3	0.0476945
Q6V3W6	2.33333	0.00376704
P04212	8	0.000299168
Q99MW5	5	0.00627259
Q9D809	6	0.0109737
A0A075B646	3	0.0303785
D3Z674	2.4	5.42965e-05
P11591	3	0.0303785
O35125	5	0.00627259
Q01965	4	0.00619949
Q70KF4	2.09091	1.82626e-07
D3YU32	6.5	1.73518e-08
Q7M711	2.2	0.00915788
Q8VIB8	8	5.9467e-06
Q5F289	2.66667	0.0225433
Q8K4C9	3.5	0.0138883
A9R9W0	3	0.0303785
Q9D365	6	0.0109737
Q3U507	4	0.00069635
Q6RUT7	4	0.0172965
A2ASC3	6	0.0109737
Q8K3B4	2.18182	0.000134143
Q8BHN9	7	0.000824946
A0A075B5T1	7	3.57793e-05
P06796	4.5	0.00271405
J3QMV9	2.25	0.019074
Q7M709	5	0.00116916
Q8BLH7	3	0.0303785
Q8VCA0	2.57143	0.000498228
Q8CHZ9	4	0.00069635
D6RJI6	5	0.0262617
Q61983	2.09091	0.000243755
Q6ZWQ7	6	0.0109737
Q8C0V7	2.5	0.00120367
L7N293	2.66667	0.0225433
Q8BIG2	2	0.0362775
E9Q4Z5	2.5	0.00120367
P26149	2.33333	0.00376704
Q5D1E7	2.66667	0.0225433
Q8R297	2	0.0362775
Q99PA7	4	0.00619949
Q9D2M0	6	0.00227476
E9PXC3	2.83333	0.000299956
Q30KN4	7	0.000824946
Q3V0P3	5	0.00627259
Q569X9	2.83333	0.000299956
Q9D2Q2	2.66667	0.0225433
Q4KL66	10	0.000290112
P21841	6	0.00227476
Q3USZ2	3.2	0.000306001
Q8BM81	3	0.0303785
Q9D2U0	10	0.000290112
Q9ER99	3	0.0303785
Q3V0K1	6	0.00227476
B1AVU7	3	0.0303785
P04230	4	0.00069635
K7N6C2	2.83333	0.000299956
Q60862	3	0.0476945
Q6IE21	11	1.42686e-05
G3X9K7	5	0.00116916
A2CG92	2.25	0.019074
Q9JLI0	2.75	0.00507339
Q5BKS4	2	0.011917
G3UWS8	3.33333	0.00627371
Q9DA48	4	0.0172965
E9Q8N6	12	4.47504e-05
Q3TT99	3.5	0.00070286
Q6P1Y1	3.2	0.000306001
Q8BFR6	4	0.0172965
Q8CHQ9	2.2	0.00915788
A0A0A6YXA1	3	0.0476945
E9Q357	2.33333	0.00376704
Q7TSF0	2.25	0.019074
Q9JIL2	5	0.0262617
A2AMD0	5	0.0262617
B1ARH2	4.5	0.00271405
A0A0U1RPG8	5	0.00627259
F6VUT6	2.75	6.45449e-05
Q8C3B8	2.5	0.00987727
B1AUR6	2.66667	0.0225433
A2BHG6	2.25	0.019074
Q8C7D3	2	0.0274274
Q8K157	3.2	0.000306001
Q91YD6	2	0.0274274
L7N213	4.5	1.60632e-05
P20934	3	0.0476945
Q8VBT9	2.33333	0.0428892
O55040	2	0.0274274
Q8R183	7	0.00450539
P14432	3.5	0.0138883
F6ULY1	3	0.0303785
Q8C5V0	2.75	0.00507339
Q8C9T1	4	0.0172965
B0QZF7	7	0.00450539
E9Q0G4	4.5	0.00271405
Q3UHX0	2.54545	7.46437e-06
P19091	2	0.00551592
A2AHM0	7	0.00450539
L7MU81	2.25	0.019074
P01921	3.25	0.00134392
Q6X6Z7	2.14286	0.00302343
A2APU8	3.25	0.00134392
A2APZ1	2.25	0.019074
Q60653	9	0.000730827
Q0KK56	9	0.000730827
Q69Z69	3.5	0.0138883
Q8CEZ4	3	0.0118416
Q8BJS7	3.33333	0.00627371
Q9D8G5	3	0.0303785
D3Z5X9	5	0.0262617
A0A0G2JDG9	5	0.00627259
E9PZG0	2.25	0.019074
P81615	2.33333	0.00376704
Q6P3A9	3	0.0476945
Q8R294	3	0.0303785
Q91ZC0	3.44444	1.39167e-07
Q9D6S9	3	0.0118416
Q5FW60	3	0.0303785
P09793	3	0.0303785
Q505B8	2.25	0.019074
Q8JZM8	2.2	4.06125e-15
F8VPN2	2.22222	6.58051e-07
A0A087WSN2	2.25	0.019074
Q9D5Z5	3	0.0303785
Q9EPW9	2.75	6.45449e-05
A2ALV5	2.75	6.45449e-05
Q8BQR5	3	0.0476945
Q9CVN6	4	0.00619949
Q14B70	2	0.0362775
Q61767	2.8	0.00120686
Q8BTP3	2	0.00551592
B8JKF6	2.25	0.019074
E9PYI4	3.2	0.000306001
K7N6K8	2.4	0.00471142
A0A140LJ87	2.66667	0.0225433
J3QNK2	2.25	0.019074
E0CYU8	3	0.00260322
Q6EJB6	2	0.00551592
P62245	5	0.0262617
Q8R0F5	6.5	8.67924e-05
F8VQ94	2.18182	0.000134143
Q7TSF1	2.25	0.019074
Q8K4M5	5	0.0262617
A2AQ14	5	0.0262617
P62077	7	0.00450539
Q9ERM2	2.75	0.00507339
Q9D5H4	8	0.00182456
Q14AW5	4	0.0172965
P11928	3.33333	0.00627371
Q9D2H2	2.66667	0.000603265
E9Q5K2	5	0.00627259
Q61635	2.8	0.00120686
Q8BVM9	5	0.0262617
Q8BLM0	7	0.00450539
J3QNE4	2.2	0.000289337
Q3TZ65	2.16667	0.00669468
P11260	6	0.00227476
Q6UJY2	2	2.38703e-06
Q3UPL5	2.33333	0.00376704
J3QQ19	3	0.0476945
A0A140LIU8	4.66667	1.88461e-11
Q85ZW8	3.33333	0.00627371
Q8C624	3	0.0476945
Q8BHK6	4	0.00619949
Q9CZX9	7	0.00450539
E9QAA8	2.8	0.00120686
Q0WXH6	3.5	0.0138883
Q32KG4	2	2.38703e-06
P14427	3	0.00260322
Q9QZ85	2.8	0.00120686
A0A075B626	3	0.0476945
E9PW43	3	0.0118416
P05143	6	0.0109737
E9Q8L6	6	0.0109737
E9Q3H4	5	0.0262617
O70439	7	3.57793e-05
Q3U1V6	5	0.00627259
Q8BN78	2	0.0362775
Q8BTZ4	3	0.0476945
Q8R264	3.5	0.0138883
Q9D5N8	2.25	0.0007785
D3YYI5	4	0.00619949
P01632	3	0.0476945
Q8CAY5	3	0.0303785
Q9D9I1	4	0.0172965
Q56A08	3.5	0.0138883
Q99ML8	3	0.0476945
B1AUS0	3	0.0476945
Q61694	2.33333	0.00376704
Q8BWJ3	4.2	4.43943e-06
A2AG12	3	0.0476945
A0A075B5P8	2.66667	0.0225433
Q3UZB0	6	0.0109737
E9PUM5	2.14286	2.38585e-05
Q8VI88	2.28571	0.00165182
Q80YR9	2.66667	2.92697e-05
Q6PB60	3.66667	0.00155337
Q8K2D0	5	0.0262617
P14431	5	0.0262617
O35292	9	0.000108494
Q60991	2	0.0362775
L7N2E7	2	0.00196665
F7C950	2.05882	2.22272e-10
A2AGH5	7.66667	5.33997e-08
J3QNQ5	2.25	0.019074
Q80UN9	3	0.0476945
Q8K387	2.28571	0.00165182
Q2YFS2	2	0.0362775
Q9D9S2	4	0.00619949
Q4LDF6	2.84615	6.79268e-08
P48772	3	0.0476945
F2Z474	7	0.00450539
P18468	4	0.00069635
A2ARX0	2.55556	5.58045e-05
A2CG71	2.25	0.019074
Q9R0G8	3	4.48523e-06
O88786	3	0.0476945
P97425	9	0.000108494
Q9CUJ5	3	0.0476945
Q9D7V2	2.33333	0.0428892
A0A075B5I8	3	0.0476945
A2ANT6	3	0.0303785
P01902	2.5	0.00987727
Q91X93	2.09091	0.000243755
Q3V2K1	10.5	6.07549e-08
Q8VC28	2.75	0.00507339
Q99MY0	4	0.00619949
A1KXC4	2	0.0362775
Q923L6	9	0.000108494
Q8BTE5	3	0.0476945
Q99LY9	3	0.0303785
P97946	3.25	0.00134392
Q6YCH1	3	0.00260322
A0A140LI45	6	0.0109737
Q8BNX7	3	0.0303785
Q5F204	2.4	0.00471142
A0A087WS64	2.2	0.00915788
A0A087WRH8	2.66667	0.0225433
Q2YFS3	3.33333	0.00627371
Q6QLQ4	4	0.00619949
Q8K4B4	2.4	0.00471142
Q9CWD3	7	0.000824946
A0A0G2JE67	3	0.0476945
Q9DA64	6	0.0109737
Q3LRV9	8	0.00182456
Q91XP5	3	0.0303785
Q5RJY2	2.66667	0.0225433
A0A075B622	6	0.0109737
G3X9D6	3	0.0303785
A0A087WSB9	8	0.00182456
K7N6K9	2.28571	0.00165182
J3KMT3	2.66667	0.0225433
O55128	3.5	0.0138883
P50289	2.33333	0.0428892
Q9D2C2	3.5	0.0138883
P15702	4	0.00619949
Q9ERZ0	3	0.0118416
B8JI96	3	0.0303785
Q91WL0	5	0.0262617
Q9D6N1	2.33333	0.0428892
A0A140T8P2	5	0.00627259
A7VMS2	3.5	0.0138883
E9PVF1	3	0.0303785
P97426	9	0.000108494
J3KMR8	7	0.00450539
A2ARR8	2	0.0362775
Q62394	3	0.0303785
Q69Z66	3.5	0.0138883
Q3TYR5	2	0.0274274
P28654	2.83333	0.000299956
Q91X34	2.75	0.00507339
Q9D311	2.25	0.019074
Q5M8S2	2.33333	0.0428892
Q9EQQ3	2.66667	0.0225433
J3QN64	2.25	0.019074
A0A0B4J1K5	3	0.0476945
Q9DBX6	3	0.0118416
Q91Y57	9	0.000730827
Q8HWB2	4	0.00619949
Q08619	3	0.0303785
A0A140LJG2	3	0.0476945
J3QMD1	4	0.0172965
Q3UKK2	10	0.000290112
Q402B2	2	0.0362775
O09035	3	0.0476945
Q85ZW7	3.33333	0.00627371
Q3US16	5	0.0262617
Q60662	4.88889	3.5897e-12
A6PWY4	2.2	0.00915788
P11034	9	0.000730827
Q08535	4	0.0172965
Q99NC0	4	0.0172965
A0A140T8P1	4	0.0172965
E9PZK0	6	0.0109737
A2RTT5	3	0.00260322
Q8C7E7	3	0.0303785
O35111	2.2	0.00915788
Q8K203	3	3.77321e-05
Q8CI11	2	0.0362775
Q5EBJ4	3	0.0303785
A0A0G2JGQ7	3	0.0303785
Q99N96	6	0.0109737
P01820	2.66667	0.0225433
Q7TQA4	4	9.95243e-06
P97297	3.5	0.0138883
Q2LKU9	2.33333	0.00376704
Q9QYC0	3.11111	1.26483e-06
Q9QYL0	10	3.93453e-05
A0A087WRU3	5	0.0262617
Q3U3V8	2.2	0.00915788
Q8BY98	4	0.00619949
A0A0A6YXN8	2	0.0274274
Q8C4T2	3	0.0476945
Q60739	2	0.0362775
J3QN01	2.33333	0.0428892
Q6GQS8	5	0.0262617
A0A0N4SWC2	5	0.0262617
O35290	9	0.000108494
Q7TR64	2	0.0362775
Q8BVN0	4	0.0172965
G3UW87	4	0.0172965
A0A087WQI7	6	0.0109737
F7AMC9	2.33333	0.0428892
P14429	2.5	0.00987727
P28776	3	0.0476945
Q5G5D5	3.33333	0.00627371
Q61790	5	0.00627259
Q8R1Q0	11	0.000114304
B5X0G2	3	0.0303785
Q9CR81	4	0.0172965
Q9WTP6	5	0.00627259
L7N473	2.66667	0.0225433
P05531	3	0.0476945
Q61495	2.25	0.019074
Q8R0K2	4.5	0.00271405
S4R2F4	10	0.000290112
F8VPV1	2.4	0.00471142
Q5QNS5	7	0.00450539
J3QJV4	6	0.00227476
Q8BK72	2.4	0.00471142
A0A140LIT1	3	0.0303785
A0A0N4SVM9	3	0.0476945
Q8BNV8	5	0.0262617
P24815	2.33333	0.00376704
G5E8J6	2.125	0.00145408
P01590	3	0.0118416
Q6PAQ4	4	0.00619949
Q9WUS4	3.33333	0.00627371
E9Q9B4	10	0.000290112
Q6P3D7	2.2	0.00915788
Q7M756	2.75	0.00507339
Q8VCG4	6	0.0109737
Q8R1F5	5	0.0262617
Q923L7	9	0.000108494
Q9R182	2.66667	0.0225433
Q9D991	4	0.0172965
Q9D9Q0	2.8	0.00120686
Q3UW26	3	0.0476945
P40630	5	0.0262617
Q5SVT3	2.63636	3.78791e-06
Q9DCC8	2.33333	0.0428892
Q3TZW7	4	0.0172965
E0CYR9	4	0.00619949
Q9Z1S0	2	0.00551592
E9PXW4	2	0.011917
Q3UG61	3	4.48523e-06
Q9JIY8	2	0.0362775
D3Z1W5	2.28571	0.00165182
E9Q1V8	2.5	0.00120367
P06344	3.25	0.00134392
O55022	9	0.000730827
F6SX36	3	0.0303785
Q5NCB2	2.8	0.00120686
Q91VZ6	2	0.0362775
H3BJA9	3.33333	0.00627371
A9C497	3	0.0303785
Q8K389	4.5	1.60632e-05
A0A075B642	6	0.0109737
Q8C6E1	4	0.00069635
S4R1W1	4	0.00619949
Q78Y72	10	0.000290112
F6YQT7	3	0.00260322
E9Q8I6	6	0.0109737
P50295	3	0.0303785
Q7TNC8	2.33333	0.0428892
P31809	3.4	0.000155648
P52843	2.125	0.00145408
Q7TRS5	2	0.011917
Q9D9H2	3	0.0476945
E9Q422	4	0.0172965
P06323	4	0.0172965
Q9D3T0	3.33333	0.00627371
Q3V089	3	0.0118416
Q9CR73	4	0.00619949
E9PWH4	2.0625	1.64974e-05
L7N2C3	3	0.0476945
Q9D9R9	2.4	0.00471142
A2A4M7	3	0.0118416
A0A075B697	2.66667	0.0225433
Q7M718	4	0.0172965
Q99M03	4	0.0172965
G3UWE2	2.8	0.00120686
Q91Z40	4	1.22856e-06
Q5SS00	2.16667	0.00669468
E0CXJ0	7	0.000824946
Q9JL59	3.33333	0.00627371
E9Q4U5	2.66667	0.0225433
Q8VCF0	2	0.0274274
Q9QZ11	2.6	0.00239379
Q9D0B8	3	0.00060684
Q5SQY2	5	0.00627259
G3UW88	7	0.00450539
Q6TDU8	3.33333	0.00627371
Q96EQ9	3	0.0118416
Q8R262	3.5	0.0138883
Q3URI6	2.2	0.00915788
P02762	3	0.0303785
Q921W8	3.33333	0.00627371
I7HIK1	3.5	0.0138883
Q6BCL1	3.25	0.00134392
Q3V2J1	2	0.0274274
Q8K0S2	3	0.00060684
Q8R2M2	4	0.00619949
E9Q9N3	2.66667	0.0225433
Q6XJV4	2	0.00551592
P33267	14	6.75287e-06
D3Z5D6	5	0.0262617
G5E8A8	3	9.85823e-06
Q6P8Y2	2	0.0362775
F6U6R2	2.33333	0.0428892
P16858	4	0.00619949
Q24JP3	2	0.0362775
A2AGW6	7	0.00450539
Q9D842	12	4.47504e-05
Q8CDV0	2	0.0274274
P18532	7	3.57793e-05
Q3TL26	3.5	0.0138883
P01634	5	0.00627259
P11033	6	0.00227476
Q8CB14	3	0.0303785
Q8CJC5	4	0.00069635
Q80XA6	4.33333	0.000307849
Q8R261	3.5	0.0138883
Q99P25	3.66667	0.00155337
Q9CWH0	4.33333	0.000307849
Q9D746	4	0.00619949
A2ART4	2.14286	0.00302343
G3X9G7	2.2	0.00915788
Q3MI48	5.5	0.000496847
D3YZF6	3.25	0.00134392
F6YAM1	2	0.0274274
Q8CGE8	3	0.0303785
Q8R5F8	2.33333	0.0428892
Q5NCB3	2.8	0.00120686
P49766	5	0.00627259
Q4KL35	3.5	0.0138883
Q8BV42	2.36364	4.10899e-05
E9PXC1	2.66667	0.0225433
