## Supplemental Table 18 for "The meadow jumping mouse genome and transcriptome suggest mechanisms of hibernation"

### Sheet: Table S18
GO term	P-value	Q-value	Category	Definition	Associated proteins
GO:0036094	3.31545e-31	3.66025e-28	molecular function	small molecule binding	A9C496,P11589,P11591,P11590,B5X0G2,A2BIM8,E9PVW0,A2ANT6,A2BIN1,L7N222,P04939,Q58ES8,A9R9W0,A9C497,Q80YX8,Q5FW60,A2CGB6,P02762,L7MUC7,B8JI96,P11588,P04938
GO:0005215	3.4059e-20	1.88005e-17	molecular function	transporter activity	A9C496,P11589,E0CXJ0,P11591,P11590,B5X0G2,A2BIM8,E9PVW0,A2ANT6,A2BIN1,L7N222,P04939,Q58ES8,A9R9W0,A9C497,Q80YX8,Q5FW60,A2CGB6,P02762,L7MUC7,B8JI96,P11588,P04938
GO:0005550	1.61208e-19	5.93245e-17	molecular function	pheromone binding	A9C496,P11589,P11591,P11590,A2RTT5,B5X0G2,A2BIM8,E9PVW0,A2ANT6,A2BIN1,L7N222,P04939,Q58ES8,A9R9W0,A9C497,Q80YX8,Q5FW60,A2CGB6,P02762,L7MUC7,B8JI96,P11588,P04938
GO:0005576	5.61323e-15	1.54925e-12	cellular component	extracellular region	P41160,P81615,A9C496,P97946,P35454,Q9D9H8,O55038,Q4KUS1,B5X0G2,Q8C6E1,A2BIM8,E9PVW0,Q9D263,P21841,E9PZG0,A2ANT6,A2BIN1,Q7M756,Q8CII9,L7N222,G3X9K7,Q9DAG6,Q58ES8,Q3UZ24,Q8BUE7,F6ULY1,Q9ER62,Q5GAM7,A9C497,Q569E4,Q80YX8,Q8VDU3,Q9JL59,Q62361,Q5FW60,A2CGB6,L7MUC7,Q4FZG8,P60154,Q5DQQ6,Q9DAL9,B1AQP7,O88786,B8JI96,A9R9W0,Q30KN4
GO:0005009	3.19096e-12	7.04565e-10	molecular function	insulin-activated receptor activity	P11591,P04939,Q5FW60,P11590,P02762,P11589,P11588,P04938
GO:0010888	4.45326e-12	8.194e-10	biological process	negative regulation of lipid storage	P11591,P04939,Q5FW60,P11590,P41160,P02762,P11589,P11588,P04938
GO:0071396	7.31287e-12	1.15334e-09	biological process	cellular response to lipid	P11591,P04939,Q5FW60,P11590,P02762,P11589,P11588,P04938
GO:0045834	1.54645e-11	2.1341e-09	biological process	positive regulation of lipid metabolic process	P11591,P04939,Q5FW60,P11590,P02762,P11589,P11588,P04938
GO:0031649	1.54645e-11	1.89698e-09	biological process	heat generation	P11591,P04939,Q5FW60,P11590,P02762,P11589,P11588,P04938
GO:0051055	5.7274e-11	6.32305e-09	biological process	negative regulation of lipid biosynthetic process	P11591,P04939,Q5FW60,P11590,P02762,P11589,P11588,P04938
GO:0006112	8.47555e-11	8.50637e-09	biological process	energy reserve metabolic process	P11591,P04939,Q5FW60,P11590,P41160,P02762,P11589,P11588,P04938
GO:0061179	1.02222e-10	9.40441e-09	biological process	negative regulation of insulin secretion involved in cellular response to glucose stimulus	P11591,P04939,Q5FW60,P11590,P02762,P11589,P11588,P04938
GO:0004540	1.87009e-10	1.58814e-08	molecular function	ribonuclease activity	P97425,Q923L6,P97426,O35290,O35292,Q923L7,Q8K196,F6YUX7,O35291
GO:0010907	4.6392e-10	3.65834e-08	biological process	positive regulation of glucose metabolic process	P11591,P04939,Q5FW60,P11590,P02762,P11589,P11588,P04938
GO:0045721	1.09927e-09	8.09064e-08	biological process	negative regulation of gluconeogenesis	P11591,P04939,Q5FW60,P11590,P02762,P11589,P11588,P04938
GO:0009060	1.38758e-09	9.57432e-08	biological process	aerobic respiration	P11591,P04939,Q5FW60,P11590,P02762,P81615,P11589,P11588,P04938
GO:0045475	2.38264e-09	1.54732e-07	biological process	locomotor rhythm	P11591,P04939,Q5FW60,P11590,P02762,P11589,P11588,P04938
GO:0070584	2.16467e-08	1.32766e-06	biological process	mitochondrion morphogenesis	P11591,P04939,Q5FW60,P11590,P02762,P11589,P11588,P04938
GO:0004519	2.65782e-08	1.54434e-06	molecular function	endonuclease activity	P97425,Q923L6,P97426,O35290,O35292,Q923L7,Q8K196,F6YUX7,O35291
GO:0042157	4.35952e-06	0.000240645	biological process	lipoprotein metabolic process	Q3UZ24,Q8C6E1,E9PZG0,B1AQP7,Q8VDU3,G3X9K7
GO:0051897	1.03262e-05	0.000542865	biological process	positive regulation of protein kinase B signaling	P11591,P04939,Q5FW60,P11590,P41160,P02762,P11589,P11588,P04938
GO:0006869	2.84332e-05	0.00142683	biological process	lipid transport	Q3UZ24,E9PWH4,Q8C6E1,E9PZG0,B1AQP7,Q8VDU3,G3X9K7
GO:0016503	0.000132502	0.00636011	molecular function	pheromone receptor activity	Q9EPT1,G3UY47,A2RTT5,G3X9U3,K7N731,B9EK86,W4VSP5,Q8R2C0,E9Q9N3,L7N293,Q9EPS9
GO:0042593	0.000134551	0.00618937	biological process	glucose homeostasis	P11591,P04939,Q5FW60,P11590,P41160,P02762,P11589,P11588,P04938
GO:0035634	0.000373628	0.0164994	biological process	response to stilbenoid	Q61767,P11588,P04939,Q61694
GO:0047704	0.000482092	0.0204703	molecular function	bile-salt sulfotransferase activity	P52843,P50236
GO:0007342	0.000749864	0.0306611	biological process	fusion of sperm to egg plasma membrane	P48794,Q812F3,Q9D5A0
GO:0045087	0.000793737	0.0312959	biological process	innate immune response	Q9QZ85,Q8R0K2,E9Q9A9,Q9EQU3,Q07763,Q6QLQ4,Q8VCF0,Q8BHK6,P11928,P01821,P51437,G3UXC8,Q8VIM0,Q30KN4
GO:0003854	0.000962334	0.0366351	molecular function	3-beta-hydroxy-delta5-steroid dehydrogenase activity	Q61767,Q3UIU9,Q61694
GO:0004522	0.00107351	0.0395053	molecular function	pancreatic ribonuclease activity	O35292,O35291
GO:0032814	0.00107351	0.0382309	biological process	regulation of natural killer cell activation	P41160,Q8BHK6
GO:0005787	0.00107351	0.0370362	cellular component	signal peptidase complex	Q9D365,Q6ZWQ7
GO:0009615	0.00107949	0.0361138	biological process	response to virus	Q99JB6,Q60682,Q9EQU3,Q62293,P11928,E9Q9A9
GO:0035458	0.0010838	0.0351917	biological process	cellular response to interferon-beta	Q3UED7,Q9QZ85,Q5SVP4,Q62293
GO:0006694	0.0010838	0.0341863	biological process	steroid biosynthetic process	Q61767,Q3UIU9,Q61066,Q61694
GO:0002250	0.00160582	0.0492452	biological process	adaptive immune response	Q07763,Q8BHK6,Q9EQR5,Q8BHB3,P42082,P09793,Q8VIM0
GO:0009624	0.0018888	0.0563577	biological process	response to nematode	O88310,Q80ZA0
GO:0038108	0.0018888	0.0548746	biological process	negative regulation of appetite by leptin-mediated signaling pathway	P41160,Q9JI70
GO:0001730	0.0018888	0.0534676	molecular function	2'-5'-oligoadenylate synthetase activity	P11928,E9Q9A9
GO:0005784	0.0018888	0.0521309	cellular component	Sec61 translocon complex	Q9CQS8,E9PW43
GO:0031514	0.00241863	0.0651261	cellular component	motile cilium	Q8VI88,Q497N6,Q6UJY2,Q9JI70,Q60662
GO:0051428	0.00292088	0.0767773	molecular function	peptide hormone receptor binding	P41160,P22858
GO:0060455	0.00292088	0.0749918	biological process	negative regulation of gastric acid secretion	P81615,P35454
GO:0008202	0.00352365	0.0884116	biological process	steroid metabolic process	O35400,P52843,P50236
GO:0034162	0.00416283	0.102128	biological process	toll-like receptor 9 signaling pathway	Q8VIM0,Q9EQU3
GO:0043305	0.00416283	0.0999078	biological process	negative regulation of mast cell degranulation	Q6SJQ0,O88786
GO:0005525	0.00455984	0.107108	molecular function	GTP binding	Q9QZ85,E9QAA8,Q5NCB3,Q61635,G3UWE2,Q62293,Q91Z40,Q5NCB2,Q5SVP0,Q75N62,Q3UED7,Q2V6D6,Q5SVP4
GO:0003823	0.00530456	0.122005	molecular function	antigen binding	P01723,P01634,P01820,P18532,P01822,P01821,P01819
GO:0035455	0.0056079	0.126349	biological process	response to interferon-alpha	Q5SVP4,Q62293
GO:0007530	0.0056079	0.123822	biological process	sex determination	O35437,Q61066
GO:0034138	0.0056079	0.121395	biological process	toll-like receptor 3 signaling pathway	Q8VIM0,P42082
GO:2000252	0.0056079	0.11906	biological process	negative regulation of feeding behavior	Q62361,P81615
GO:0034341	0.00670576	0.139682	biological process	response to interferon-gamma	Q5SVP4,Q62293,P42082
GO:0004415	0.00724951	0.148212	molecular function	hyalurononglucosaminidase activity	P48794,Q812F3
GO:0033210	0.00724951	0.145517	biological process	leptin-mediated signaling pathway	P41160,Q9JI70
GO:0071394	0.00724951	0.142919	biological process	cellular response to testosterone stimulus	P11588,P04938
GO:0060008	0.00724951	0.140412	biological process	Sertoli cell differentiation	O35437,Q61066
GO:0004033	0.00724951	0.137991	molecular function	aldo-keto reductase (NADP) activity	Q9JLI0,Q8VC28
GO:0020005	0.00724951	0.135652	cellular component	symbiont-containing vacuole membrane	Q9QZ85,Q91Z40
GO:0042742	0.00806948	0.148479	biological process	defense response to bacterium	O55038,Q8VCF0,Q3UW55,P01821,P51437,Q30KN4
GO:0006955	0.00899109	0.162724	biological process	immune response	O55038,Q9EQU3,P01634,Q62293,Q9JIL2,Q8BHB3,Q9JL59,Q921W8,E9Q326
GO:0035067	0.00908121	0.161704	biological process	negative regulation of histone acetylation	Q99JB6,P70354
