## Supplemental Table 19 for "The meadow jumping mouse genome and transcriptome suggest mechanisms of hibernation"

### Sheet: Table S20
Species	Hibernating or not?	Family
Zapus hudsonius	yes	Dipodidae
Mesocricetus_auratus	yes	Cricetidae
Ictidomys_tridecemlineatus	yes	Sciuridae
Marmota_marmota_marmota	yes	Sciuridae
Nannospalax_galili	no	Spalacidae
Heterocephalus_glaber	no	Heterocephalidae
Rattus_norvegicus	no	Muridae
Mustela_putorius	no	Mustelidae
Octodon_degus	no	Octodontidae
Castor_canadensis	no	Castoridae
Cavia_porcellus	no	Caviidae
Chinchilla_lanigera	no	Chinchillidae
