## Supplemental Table 21 for "The meadow jumping mouse genome and transcriptome suggest mechanisms of hibernation"

### Sheet: Table S22
GO term	P-value	Q-value	Category	Definition	Associated proteins
GO:0006406	5.26618e-07	0.00191847	biological process	mRNA export from nucleus	ENSG00000110713,ENSG00000108349,ENSG00000111581,ENSG00000153201,ENSG00000119392,ENSG00000030066,ENSG00000109832,ENSG00000102900,ENSG00000119203
GO:0006405	1.27865e-06	0.00232906	biological process	RNA export from nucleus	ENSG00000110713,ENSG00000108349,ENSG00000111581,ENSG00000153201,ENSG00000119392,ENSG00000030066,ENSG00000109832,ENSG00000102900,ENSG00000119203
GO:0051028	1.09833e-05	0.0133374	biological process	mRNA transport	ENSG00000110713,ENSG00000108349,ENSG00000111581,ENSG00000153201,ENSG00000119392,ENSG00000030066,ENSG00000109832,ENSG00000102900,ENSG00000119203
GO:0051168	1.3073e-05	0.0119062	biological process	nuclear export	ENSG00000110713,ENSG00000108349,ENSG00000111581,ENSG00000153201,ENSG00000119392,ENSG00000030066,ENSG00000109832,ENSG00000102900,ENSG00000119203
GO:0006409	3.14983e-05	0.0229497	biological process	tRNA export from nucleus	ENSG00000110713,ENSG00000111581,ENSG00000153201,ENSG00000030066,ENSG00000102900
GO:0006913	3.25349e-05	0.0197541	biological process	nucleocytoplasmic transport	ENSG00000110713,ENSG00000167196,ENSG00000108349,ENSG00000111581,ENSG00000136044,ENSG00000153201,ENSG00000119392,ENSG00000030066,ENSG00000109832,ENSG00000102900,ENSG00000119203
GO:0051169	3.25349e-05	0.0169321	biological process	nuclear transport	ENSG00000110713,ENSG00000167196,ENSG00000108349,ENSG00000111581,ENSG00000136044,ENSG00000153201,ENSG00000119392,ENSG00000030066,ENSG00000109832,ENSG00000102900,ENSG00000119203
GO:0051031	3.84931e-05	0.0175288	biological process	tRNA transport	ENSG00000110713,ENSG00000111581,ENSG00000153201,ENSG00000030066,ENSG00000102900
GO:0050657	4.25244e-05	0.0172129	biological process	nucleic acid transport	ENSG00000110713,ENSG00000108349,ENSG00000111581,ENSG00000153201,ENSG00000119392,ENSG00000030066,ENSG00000109832,ENSG00000102900,ENSG00000119203
GO:0051236	4.25244e-05	0.0154916	biological process	establishment of RNA localization	ENSG00000110713,ENSG00000108349,ENSG00000111581,ENSG00000153201,ENSG00000119392,ENSG00000030066,ENSG00000109832,ENSG00000102900,ENSG00000119203
GO:0050658	4.25244e-05	0.0140833	biological process	RNA transport	ENSG00000110713,ENSG00000108349,ENSG00000111581,ENSG00000153201,ENSG00000119392,ENSG00000030066,ENSG00000109832,ENSG00000102900,ENSG00000119203
GO:0014731	6.87531e-05	0.0208723	cellular component	spectrin-associated cytoskeleton	ENSG00000163554,ENSG00000029534,ENSG00000070182
GO:0031235	6.87531e-05	0.0192667	cellular component	intrinsic component of the cytoplasmic side of the plasma membrane	ENSG00000185989,ENSG00000163554,ENSG00000070182
GO:0006403	0.000101858	0.0265048	biological process	RNA localization	ENSG00000110713,ENSG00000108349,ENSG00000111581,ENSG00000153201,ENSG00000119392,ENSG00000030066,ENSG00000109832,ENSG00000102900,ENSG00000119203
GO:0005643	0.000107273	0.0260532	cellular component	nuclear pore	ENSG00000110713,ENSG00000111581,ENSG00000153201,ENSG00000119392,ENSG00000030066,ENSG00000102900
GO:0015931	0.000115331	0.0262594	biological process	nucleobase-containing compound transport	ENSG00000110713,ENSG00000108349,ENSG00000111581,ENSG00000153201,ENSG00000119392,ENSG00000030066,ENSG00000109832,ENSG00000102900,ENSG00000119203
GO:0005198	0.000117686	0.0252193	molecular function	structural molecule activity	ENSG00000070182,ENSG00000111799,ENSG00000165215,ENSG00000134571,ENSG00000110713,ENSG00000053747,ENSG00000176014,ENSG00000187003,ENSG00000111581,ENSG00000187955,ENSG00000029534,ENSG00000030066,ENSG00000163554,ENSG00000096696,ENSG00000102900,ENSG00000144596
GO:0017056	0.000148776	0.0301107	molecular function	structural constituent of nuclear pore	ENSG00000110713,ENSG00000102900,ENSG00000030066,ENSG00000111581
GO:0051292	0.000184482	0.0353719	biological process	nuclear pore complex assembly	ENSG00000110713,ENSG00000102900,ENSG00000111581
GO:0005871	0.000194354	0.0354015	cellular component	kinesin complex	ENSG00000140859,ENSG00000075945,ENSG00000137807,ENSG00000088727,ENSG00000196169
GO:0075733	0.000194354	0.0337158	biological process	intracellular transport of virus	ENSG00000110713,ENSG00000111581,ENSG00000153201,ENSG00000030066,ENSG00000102900
GO:0044766	0.000194354	0.0321832	biological process	multi-organism transport	ENSG00000110713,ENSG00000111581,ENSG00000153201,ENSG00000030066,ENSG00000102900
GO:0000118	0.000194354	0.030784	cellular component	histone deacetylase complex	ENSG00000100429,ENSG00000108840,ENSG00000119042,ENSG00000127511,ENSG00000162227
GO:0019083	0.000252409	0.0383136	biological process	viral transcription	ENSG00000110713,ENSG00000111581,ENSG00000153201,ENSG00000030066,ENSG00000102900
GO:0031080	0.000272316	0.0396818	cellular component	nuclear pore outer ring	ENSG00000110713,ENSG00000030066,ENSG00000111581
GO:0016925	0.000322783	0.0452269	biological process	protein sumoylation	ENSG00000110713,ENSG00000111581,ENSG00000153201,ENSG00000030066,ENSG00000102900
GO:0005200	0.000352332	0.0475387	molecular function	structural constituent of cytoskeleton	ENSG00000070182,ENSG00000176014,ENSG00000187003,ENSG00000029534,ENSG00000163554,ENSG00000096696
GO:0019080	0.000363094	0.0472411	biological process	viral gene expression	ENSG00000110713,ENSG00000111581,ENSG00000153201,ENSG00000030066,ENSG00000102900
GO:0016973	0.000383422	0.0481657	biological process	poly(A)+ mRNA export from nucleus	ENSG00000119392,ENSG00000109832,ENSG00000102900
GO:0060964	0.000507063	0.0615743	biological process	regulation of gene silencing by miRNA	ENSG00000110713,ENSG00000111581,ENSG00000153201,ENSG00000030066,ENSG00000102900
GO:0006999	0.000520116	0.061122	biological process	nuclear pore organization	ENSG00000110713,ENSG00000102900,ENSG00000111581
GO:1901890	0.000544102	0.0619426	biological process	positive regulation of cell junction assembly	ENSG00000100034,ENSG00000149177,ENSG00000165215,ENSG00000071054
GO:0060966	0.000690259	0.0762004	biological process	regulation of gene silencing by RNA	ENSG00000110713,ENSG00000111581,ENSG00000153201,ENSG00000030066,ENSG00000102900
GO:0060147	0.000690259	0.0739592	biological process	regulation of posttranscriptional gene silencing	ENSG00000110713,ENSG00000111581,ENSG00000153201,ENSG00000030066,ENSG00000102900
GO:0046930	0.000728628	0.0758398	cellular component	pore complex	ENSG00000110713,ENSG00000111581,ENSG00000153201,ENSG00000119392,ENSG00000030066,ENSG00000102900
GO:0019058	0.000843662	0.0853739	biological process	viral life cycle	ENSG00000110713,ENSG00000030066,ENSG00000111581,ENSG00000153201,ENSG00000172215,ENSG00000102900
GO:0046907	0.00088989	0.0876181	biological process	intracellular transport	ENSG00000070182,ENSG00000110713,ENSG00000119333,ENSG00000198863,ENSG00000118873,ENSG00000148396,ENSG00000153201,ENSG00000107959,ENSG00000163554,ENSG00000109832,ENSG00000102900,ENSG00000213047,ENSG00000119392,ENSG00000135966,ENSG00000151779,ENSG00000075945,ENSG00000167196,ENSG00000149930,ENSG00000136044,ENSG00000145555,ENSG00000029534,ENSG00000182606,ENSG00000114646,ENSG00000101463,ENSG00000137807…
GO:0005593	0.00101086	0.0969095	cellular component	FACIT collagen trimer	ENSG00000111799,ENSG00000187955
GO:0005875	0.00105886	0.0989082	cellular component	microtubule associated complex	ENSG00000119333,ENSG00000140859,ENSG00000075945,ENSG00000137807,ENSG00000088727,ENSG00000187003,ENSG00000196169
GO:0030155	0.00169193	0.154093	biological process	regulation of cell adhesion	ENSG00000136040,ENSG00000100034,ENSG00000165731,ENSG00000075945,ENSG00000149177,ENSG00000053747,ENSG00000110031,ENSG00000145555,ENSG00000071054,ENSG00000051382,ENSG00000196581,ENSG00000163975,ENSG00000114646
GO:0044614	0.00177918	0.158087	cellular component	nuclear pore cytoplasmic filaments	ENSG00000119392,ENSG00000153201
GO:0006110	0.00209662	0.181857	biological process	regulation of glycolytic process	ENSG00000110713,ENSG00000111581,ENSG00000153201,ENSG00000030066,ENSG00000102900
GO:1900034	0.00209662	0.177627	biological process	regulation of cellular response to heat	ENSG00000110713,ENSG00000111581,ENSG00000153201,ENSG00000030066,ENSG00000102900
GO:0044430	0.00234381	0.194057	cellular component	cytoskeletal part	ENSG00000104728,ENSG00000070182,ENSG00000127947,ENSG00000168502,ENSG00000119333,ENSG00000140859,ENSG00000176014,ENSG00000187003,ENSG00000106078,ENSG00000163554,ENSG00000096696,ENSG00000182150,ENSG00000138411,ENSG00000088727,ENSG00000101004,ENSG00000165917,ENSG00000111860,ENSG00000119392,ENSG00000144596,ENSG00000134571,ENSG00000075945,ENSG00000145555,ENSG00000101463,ENSG00000036672,ENSG00000099814…
GO:0046931	0.00236371	0.191356	biological process	pore complex assembly	ENSG00000110713,ENSG00000102900,ENSG00000111581
GO:0007018	0.00260125	0.206008	biological process	microtubule-based movement	ENSG00000119333,ENSG00000140859,ENSG00000075945,ENSG00000137807,ENSG00000088727,ENSG00000196169,ENSG00000182606,ENSG00000204815
GO:0043471	0.00260164	0.201655	biological process	regulation of cellular carbohydrate catabolic process	ENSG00000110713,ENSG00000111581,ENSG00000153201,ENSG00000030066,ENSG00000102900
GO:0043470	0.00260164	0.197454	biological process	regulation of carbohydrate catabolic process	ENSG00000110713,ENSG00000111581,ENSG00000153201,ENSG00000030066,ENSG00000102900
GO:0005737	0.00264736	0.196823	cellular component	cytoplasm	ENSG00000136379,ENSG00000101577,ENSG00000185989,ENSG00000163554,ENSG00000188039,ENSG00000182150,ENSG00000174227,ENSG00000165917,ENSG00000006118,ENSG00000071054,ENSG00000111860,ENSG00000141401,ENSG00000141750,ENSG00000124920,ENSG00000187714,ENSG00000006062,ENSG00000136011,ENSG00000188559,ENSG00000164742,ENSG00000149930,ENSG00000136044,ENSG00000162144,ENSG00000101463,ENSG00000005486,ENSG00000099814…
GO:0030934	0.00275232	0.200534	cellular component	anchoring collagen complex	ENSG00000111799,ENSG00000187955
GO:0060968	0.00278805	0.199154	biological process	regulation of gene silencing	ENSG00000110713,ENSG00000111581,ENSG00000153201,ENSG00000030066,ENSG00000102900
GO:0035601	0.00318091	0.222848	biological process	protein deacylation	ENSG00000100429,ENSG00000108840,ENSG00000127511,ENSG00000136379
GO:0004709	0.00322751	0.221846	molecular function	MAP kinase kinase kinase activity	ENSG00000146648,ENSG00000149930,ENSG00000006062
GO:0002102	0.00322751	0.217738	cellular component	podosome	ENSG00000110031,ENSG00000088727,ENSG00000127947
GO:0047496	0.00372291	0.246592	biological process	vesicle transport along microtubule	ENSG00000182606,ENSG00000075945,ENSG00000137807
GO:1900020	0.00392396	0.255268	biological process	positive regulation of protein kinase C activity	ENSG00000103888,ENSG00000146648
GO:1900019	0.00392396	0.250789	biological process	regulation of protein kinase C activity	ENSG00000103888,ENSG00000146648
GO:0016482	0.00405993	0.255005	biological process	cytoplasmic transport	ENSG00000070182,ENSG00000110713,ENSG00000114650,ENSG00000136044,ENSG00000108349,ENSG00000111581,ENSG00000148396,ENSG00000153201,ENSG00000107959,ENSG00000182606,ENSG00000029534,ENSG00000119203,ENSG00000119392,ENSG00000030066,ENSG00000163554,ENSG00000109832,ENSG00000102900,ENSG00000135966
GO:0006606	0.00411514	0.254092	biological process	protein import into nucleus	ENSG00000110713,ENSG00000136044,ENSG00000111581,ENSG00000153201,ENSG00000102900
GO:0044744	0.00411514	0.249857	biological process	protein targeting to nucleus	ENSG00000110713,ENSG00000136044,ENSG00000111581,ENSG00000153201,ENSG00000102900
GO:0000902	0.00417729	0.249474	biological process	cell morphogenesis	ENSG00000070182,ENSG00000146350,ENSG00000119333,ENSG00000165731,ENSG00000134313,ENSG00000106078,ENSG00000051382,ENSG00000163554,ENSG00000146648,ENSG00000165215,ENSG00000053747,ENSG00000149418,ENSG00000071054,ENSG00000214944,ENSG00000075945,ENSG00000164742,ENSG00000149930,ENSG00000182606,ENSG00000114646,ENSG00000044090,ENSG00000110031
GO:0060589	0.00419332	0.246392	molecular function	nucleoside-triphosphatase regulator activity	ENSG00000104728,ENSG00000159788,ENSG00000132669,ENSG00000213047,ENSG00000134571,ENSG00000214944,ENSG00000178038,ENSG00000198863,ENSG00000188559,ENSG00000118873,ENSG00000113319,ENSG00000185989,ENSG00000275832
GO:0051894	0.00426225	0.246466	biological process	positive regulation of focal adhesion assembly	ENSG00000149177,ENSG00000100034,ENSG00000071054
GO:0010906	0.00478468	0.272353	biological process	regulation of glucose metabolic process	ENSG00000115687,ENSG00000174697,ENSG00000110713,ENSG00000111581,ENSG00000153201,ENSG00000030066,ENSG00000102900
GO:0044295	0.00484664	0.271635	cellular component	axonal growth cone	ENSG00000182606,ENSG00000106078,ENSG00000149930
GO:0006027	0.00486086	0.268305	biological process	glycosaminoglycan catabolic process	ENSG00000103888,ENSG00000173546,ENSG00000136011,ENSG00000114646
GO:0051649	0.00487037	0.264817	biological process	establishment of localization in cell	ENSG00000137766,ENSG00000070182,ENSG00000174697,ENSG00000110713,ENSG00000119333,ENSG00000198863,ENSG00000126759,ENSG00000118873,ENSG00000148396,ENSG00000153201,ENSG00000107959,ENSG00000162711,ENSG00000163554,ENSG00000109832,ENSG00000096696,ENSG00000102900,ENSG00000177469,ENSG00000213047,ENSG00000119392,ENSG00000135966,ENSG00000187714,ENSG00000151779,ENSG00000075945,ENSG00000167196,ENSG00000149930…
GO:0005856	0.00498436	0.26703	cellular component	cytoskeleton	ENSG00000104728,ENSG00000070182,ENSG00000127947,ENSG00000168502,ENSG00000119333,ENSG00000140859,ENSG00000176014,ENSG00000187003,ENSG00000106078,ENSG00000149115,ENSG00000163554,ENSG00000054690,ENSG00000096696,ENSG00000182150,ENSG00000138411,ENSG00000197768,ENSG00000088727,ENSG00000101004,ENSG00000165917,ENSG00000111860,ENSG00000119392,ENSG00000144596,ENSG00000134571,ENSG00000075945,ENSG00000149930…
GO:0043467	0.00505379	0.266825	biological process	regulation of generation of precursor metabolites and energy	ENSG00000115687,ENSG00000110713,ENSG00000111581,ENSG00000153201,ENSG00000030066,ENSG00000102900
GO:0006026	0.00525632	0.273554	biological process	aminoglycan catabolic process	ENSG00000103888,ENSG00000173546,ENSG00000136011,ENSG00000114646
GO:0008091	0.00528794	0.271324	cellular component	spectrin	ENSG00000163554,ENSG00000070182
GO:0042405	0.00528794	0.267555	cellular component	nuclear inclusion body	ENSG00000110713,ENSG00000153201
GO:0070092	0.00528794	0.26389	biological process	regulation of glucagon secretion	ENSG00000115687,ENSG00000174697
GO:0030695	0.00601327	0.296032	molecular function	GTPase regulator activity	ENSG00000104728,ENSG00000159788,ENSG00000132669,ENSG00000213047,ENSG00000214944,ENSG00000178038,ENSG00000198863,ENSG00000188559,ENSG00000118873,ENSG00000113319,ENSG00000185989,ENSG00000275832
GO:0003777	0.00611067	0.296816	molecular function	microtubule motor activity	ENSG00000140859,ENSG00000137807,ENSG00000196169,ENSG00000088727
GO:0005088	0.00617275	0.295886	molecular function	Ras guanyl-nucleotide exchange factor activity	ENSG00000104728,ENSG00000132669,ENSG00000214944,ENSG00000113319,ENSG00000213047
GO:0032989	0.00622433	0.294483	biological process	cellular component morphogenesis	ENSG00000070182,ENSG00000146350,ENSG00000119333,ENSG00000165731,ENSG00000134313,ENSG00000149256,ENSG00000106078,ENSG00000051382,ENSG00000163554,ENSG00000146648,ENSG00000165215,ENSG00000053747,ENSG00000149418,ENSG00000071054,ENSG00000214944,ENSG00000075945,ENSG00000164742,ENSG00000149930,ENSG00000182606,ENSG00000114646,ENSG00000044090,ENSG00000110031
GO:0007155	0.00647026	0.302194	biological process	cell adhesion	ENSG00000136040,ENSG00000111799,ENSG00000174697,ENSG00000165215,ENSG00000134571,ENSG00000140859,ENSG00000165731,ENSG00000053747,ENSG00000136011,ENSG00000149256,ENSG00000149930,ENSG00000134323,ENSG00000051382,ENSG00000196581,ENSG00000110031,ENSG00000096696,ENSG00000129910
GO:0051170	0.00651643	0.300498	biological process	nuclear import	ENSG00000110713,ENSG00000136044,ENSG00000111581,ENSG00000153201,ENSG00000102900
GO:0018995	0.00661409	0.301189	cellular component	host	ENSG00000110713,ENSG00000111581,ENSG00000153201,ENSG00000134323,ENSG00000030066,ENSG00000102900
GO:0043657	0.00661409	0.297471	cellular component	host cell	ENSG00000110713,ENSG00000111581,ENSG00000153201,ENSG00000134323,ENSG00000030066,ENSG00000102900
GO:0022610	0.00665035	0.295454	biological process	biological adhesion	ENSG00000136040,ENSG00000111799,ENSG00000174697,ENSG00000165215,ENSG00000134571,ENSG00000140859,ENSG00000165731,ENSG00000053747,ENSG00000136011,ENSG00000149256,ENSG00000149930,ENSG00000134323,ENSG00000051382,ENSG00000196581,ENSG00000110031,ENSG00000096696,ENSG00000129910
GO:0044615	0.00683824	0.300141	cellular component	nuclear pore nuclear basket	ENSG00000110713,ENSG00000153201
GO:0072383	0.00683824	0.296568	biological process	plus-end-directed vesicle transport along microtubule	ENSG00000075945,ENSG00000137807
GO:0044294	0.00683824	0.293079	cellular component	dendritic growth cone	ENSG00000106078,ENSG00000149930
GO:0043623	0.00696791	0.295164	biological process	cellular protein complex assembly	ENSG00000137766,ENSG00000110713,ENSG00000144712,ENSG00000137807,ENSG00000111581,ENSG00000106078,ENSG00000162711,ENSG00000114650,ENSG00000102900,ENSG00000204815
GO:0044216	0.00720442	0.301675	cellular component	other organism cell	ENSG00000110713,ENSG00000111581,ENSG00000153201,ENSG00000134323,ENSG00000030066,ENSG00000102900
GO:0043245	0.00720442	0.298247	cellular component	extraorganismal space	ENSG00000110713,ENSG00000111581,ENSG00000153201,ENSG00000134323,ENSG00000030066,ENSG00000102900
GO:0044217	0.00720442	0.294896	cellular component	other organism part	ENSG00000110713,ENSG00000111581,ENSG00000153201,ENSG00000134323,ENSG00000030066,ENSG00000102900
GO:0044215	0.00720442	0.291619	cellular component	other organism	ENSG00000110713,ENSG00000111581,ENSG00000153201,ENSG00000134323,ENSG00000030066,ENSG00000102900
GO:0030662	0.00745269	0.298353	cellular component	coated vesicle membrane	ENSG00000101463,ENSG00000137766,ENSG00000187714,ENSG00000103888,ENSG00000148396,ENSG00000114650,ENSG00000146648,ENSG00000180340
GO:0003774	0.00762776	0.302043	molecular function	motor activity	ENSG00000140859,ENSG00000137807,ENSG00000088727,ENSG00000145555,ENSG00000196169
GO:0016575	0.00847767	0.332088	biological process	histone deacetylation	ENSG00000100429,ENSG00000108840,ENSG00000127511
GO:1903800	0.00856896	0.332093	biological process	positive regulation of production of miRNAs involved in gene silencing by miRNA	ENSG00000146648,ENSG00000134323
GO:0030020	0.00856896	0.328597	molecular function	extracellular matrix structural constituent conferring tensile strength	ENSG00000111799,ENSG00000187955
GO:0072386	0.00856896	0.325174	biological process	plus-end-directed organelle transport along microtubule	ENSG00000075945,ENSG00000137807
GO:0030208	0.00856896	0.321822	biological process	dermatan sulfate biosynthetic process	ENSG00000173546,ENSG00000114646
GO:0010810	0.00892715	0.331853	biological process	regulation of cell-substrate adhesion	ENSG00000100034,ENSG00000149177,ENSG00000071054,ENSG00000051382,ENSG00000196581,ENSG00000163975,ENSG00000114646
GO:0007162	0.00957217	0.352237	biological process	negative regulation of cell adhesion	ENSG00000136040,ENSG00000100034,ENSG00000110031,ENSG00000071054,ENSG00000196581,ENSG00000163975
